# FLASH-P: Turning decades of biology into accurate causal networks with AI agents

**DOI:** 10.64898/2026.06.13.731799

**Authors:** Christos Mitsanis, Nicole Fortuna, Christine Beveridge, David Kainer

**Affiliations:** School of Agriculture and Food Sustainability Faculty of Science, The University of Queensland, Queensland, Australia; Queensland Alliance for Agriculture and Food Innovation, The University of Queensland, Queensland, Australia; Australian Research Council Centre of Excellence for Plant Success in Nature and Agriculture, The University of Queensland, Queensland, Australia

## Abstract

Mechanistic networks that encode causal regulatory logic can predict the effects of genetic and environmental perturbations but constructing them is a bottleneck in systems biology because the relevant knowledge lies scattered across thousands of resources, untapped for both building and validating such networks. Here we present FLASH-P, a multi-agent framework that autonomously curates this literature into perturbable, signed-directed network models for any trait–species combination in under an hour without much computational power. Twelve FLASH-P networks across seven species predicted the directional outcome of 1,088 published perturbations with a mean accuracy of 90%. This accuracy was driven by the regulatory topology FLASH-P constructs, which is why it outperformed knowledge-graph derived networks. Its merging agent combined six networks into one that preserved single-trait accuracy and recovered pleiotropic effects, and consolidated independent runs of one trait into a comprehensive, high-accuracy network. FLASH-P networks enable applications that require trait models.
