## Supplementary material for "FLASH-P: Turning decades of biology into accurate causal networks with AI agents": Source Data Fig.1

### Sheet: Fig.1a
edge_id	source	target	sign	effect	mechanism
N001	Decapitation	Auxin	-1	inhibition	BRC1-dependent activation of ABI1 (PP2C ABA receptor partner) in dormant buds; among 26 ABA-related BRC1-dependent genes
N002	Auxin	CCD7	1	activation	Auxin upregulates MAX3/CCD7 expression in AXR1-dependent manner
N003	Auxin	CCD8	1	activation	Auxin upregulates MAX4/CCD8 expression in AXR1-dependent manner
N004	CCD7	Strigolactone	1	activation	Carotenoid cleavage dioxygenase 8 (MAX4)
N005	CCD8	Strigolactone	1	activation	CCD8/MAX4 catalyzes carotenoid cleavage in SL biosynthesis
N006	D27	Strigolactone	1	activation	D14 directly targets SMXL7 for ubiquitination
N007	MAX1	Strigolactone	1	activation	Cytochrome P450 oxidizes carlactone to carlactonoic acid
N008	LBO	Strigolactone	1	activation	2-OGD oxidoreductase; final known enzymatic step
N009	Decapitation	Strigolactone	-1	inhibition	BRC1 lowers the basal (non-polar) rate of auxin efflux from buds; in Arabidopsis BRC1 does not directly transcriptionally target PIN3 (unlike cucumber), instead acting on broader efflux machinery and via auxin conjugation through GH3.5.
N010	Sucrose	Strigolactone	-1	inhibition	SPLAYED (SYD), a SWI/SNF chromatin-remodeling ATPase, is required for SL-mediated transcriptional induction of BRC1
N011	Nitrogen	Strigolactone	-1	inhibition	Nitrate upregulates IPT expression promoting CK biosynthesis
N012	GA	MAX1	-1	inhibition	GA3/GA4 downregulate MAX1.2 SL biosynthesis gene (cross-hormone SL-GA antagonism)
N013	Strigolactone	D14	1	activation	SL via MAX2 degrades BES1 protein
N014	D14	D14	-1	inhibition	D14 hydrolyzes SL and self-degrades after perception (Motif 6)
N015	D14	SMXL678	-1	inhibition	Activated D14 targets SMXL678 for ubiquitination (Perception Gate co-inhibitor 1)
N016	MAX2	SMXL678	-1	inhibition	Constitutive MAX2 F-box SCF ubiquitinates SMXL678 (Perception Gate co-inhibitor 2)
N017	MAX2	BES1	-1	inhibition	MAX2-SCF independently ubiquitinates BES1 (Motif 5)
N018	SMXL678	BRC1	-1	inhibition	SMXL678 represses BRC1 transcription via TPR2
N019	SMXL678	SPL9	-1	inhibition	SMXL678 physically inhibits SPL9 DNA-binding
N020	SMXL678	PIN1	1	activation	SMXL678 promotes PIN1 basal plasma membrane accumulation
N021	Strigolactone	CKX9	1	activation	SL induces CKX9. Trap 5 framework limitation: non-gated direct edge; signaling-mutant rescue tests for CKX9-mediated CK may mispredict.
N022	CKX9	Cytokinin	-1	inhibition	CK upregulates and polarizes PIN1
N023	Auxin	GA	1	activation	Elevated auxin in the bud increases gibberellin biosynthesis, supporting elongation.
N024	GA2OX	GA	-1	inhibition	GA2ox enzymes 2-beta-hydroxylate and inactivate bioactive GA1/GA4.
N025	GA	GA2OX	1	activation	GA induces own catabolism via GA2OX (Motif 2 stabilizing negative feedback)
N026	GA	DELLA	-1	inhibition	GA promotes DELLA protein degradation via ubiquitin-proteasome pathway
N027	DELLA	SPL9	-1	inhibition	DELLA proteins sequester SPL9, preventing its activation of BRC1
N028	miR156	SPL9	-1	inhibition	MAX2 (F-box of SCF complex) polyubiquitinates SMXL6/7/8 upon SL perception; SMXL6/7/8 are then degraded by 26S proteasome
N029	Low_R_FR	FHY3	-1	inhibition	Shade upregulates HB21 in buds
N030	FHY3	SMXL678	1	activation	FHY3 directly binds SMXL6/7 promoters to activate transcription (Motif 3 path 1)
N031	FHY3	SPL9	-1	inhibition	FHY3 inhibits SPL9 DNA-binding (Motif 3 path 2)
N032	Low_R_FR	BRC1	1	activation	Shade induces NCED3 expression in buds
N033	SPL9	BRC1	1	activation	SPL TFs directly repress LAS expression to suppress AM initiation in the adult phase.
N034	Auxin	BRC1	1	activation	BES1 promotes branching by repressing BRC1 cooperatively with SMXLs
N035	Cytokinin	BRC1	-1	inhibition	CK increases PIN3-GFP accumulation at basal plasma membrane by ~30%
N036	BES1	BRC1	-1	inhibition	BRC1 directly binds PIN3 promoter to repress transcription
N037	FT	BRC1	-1	inhibition	FT promotes rosette branching
N038	Sucrose	BRC1	-1	inhibition	SPS negatively regulates CK; sps loss causes massive overproliferation
N039	TIE1	BRC1	-1	inhibition	Sucrose upregulates auxin efflux carrier PIN1 expression early in buds (via RhPIN1 in Rosa), enabling auxin canalization and bud growth
N040	Decapitation	BRC1	-1	inhibition	BRC1-dependent ABA-related gene; AFP3 (ABI Five-binding Protein 3) upregulated in dormant brc1-dependent buds
N041	Nitrogen	IPT	1	activation	Under N-deficient conditions (1/5 N), MAX3 transcript abundance is significantly upregulated - i.e., low N derepresses MAX3 (high N represses)
N042	Decapitation	IPT	1	activation	BRC1-dependent ABA-related gene; AFP1 (ABI Five-binding Protein 1) upregulated in dormant buds vs active buds in BRC1-dependent manner
N043	Auxin	IPT	-1	inhibition	BR-activated BES1 interacts with MAX2 and promotes BES1's own ubiquitination, dampening SL signalling output.
N044	IPT	Cytokinin	1	activation	HXK1 signaling promotes CK synthesis to promote branching
N045	Cytokinin	ARR1	1	activation	Cytokinin two-component signalling activates B-type ARR1 transcription factor
N046	ARR1	TIE1	1	activation	B-type ARR1 directly binds TIE1 promoter to activate transcription (Yang 2022 Sci Adv)
N047	Auxin	PIN1	1	activation	BES1 directly binds BRC1 promoter and cooperates with SMXLs to repress BRC1
N048	Cytokinin	PIN1	1	activation	Cytokinin signalling acts upstream of STM, completing a positive feedback loop.
N049	Cytokinin	PIN3	1	activation	CK increases PIN7-GFP accumulation at basal membrane
N050	Nitrogen	PIN3	1	activation	MAX4 (CCD8) transcript abundance is significantly upregulated under N-deficient (1/5 N) conditions vs 1 N
N051	BRC1	PIN3	-1	inhibition	BRC1 directly binds PIN3 promoter to repress transcription
N052	Auxin	CAMEL	1	activation	Auxin upregulates CAMEL kinase expression/activity for PIN1 polarization feedback
N053	CAMEL	PIN1	1	activation	CAMEL phosphorylates PIN1 to promote polar plasma membrane localization (Hajny 2020 Science)
N054	Sucrose	T6P	1	activation	SUPERSHOOT/SPS modulates CK levels; sps mutant has elevated CK
N055	T6P	FT	1	activation	SL signaling inhibits T6P signaling independently of BRC1
N056	Photoperiod	FT	1	activation	High P status represses SL-biosynthetic genes (MAX3/CCD7, MAX4/CCD8, MAX1) - low P induces SL production for both branching control and AM symbiosis
N057	BRC1	HB21	1	activation	BRC1 directly activates HB21/HB40/HB53 (HB21 represents family)
N058	Low_R_FR	HB21	1	activation	Shade suppresses bud outgrowth via BRC1 upregulation
N059	Sucrose	HB21	-1	inhibition	STM transcription factor directly activates IPT expression to drive cytokinin biosynthesis in meristem cells.
N060	HB21	NCED3	1	activation	HD-Zip I activates NCED3 (HB21 represents HB21/40/53)
N061	Low_R_FR	NCED3	1	activation	MAX2 ubiquitinates both phosphorylated and dephosphorylated BES1 for degradation
N062	NCED3	ABA	1	activation	MAX2 (F-box) acts in the strigolactone signaling cascade that depletes PIN1 from PM. max2 phenocopies max1/max3/max4 elevated PAT.
N063	ABA2	ABA	1	activation	ABA reduces IAA accumulation in the bud during dormancy.
N064	Cytokinin	Shoot_Branching	1	activation	CK promotes bud outgrowth independently and via BRC1 repression
N065	PIN1	Shoot_Branching	1	activation	Low phosphate upregulates SL biosynthetic gene expression
N066	PIN3	Shoot_Branching	1	activation	Phosphate sufficiency suppresses SL biosynthesis; deficiency strongly induces it.
N067	T6P	Shoot_Branching	1	activation	SL signaling represses MAX1/MAX3/MAX4 transcription via SMXL678 stabilization of repression - negative feedback (loss of SMXL678 derepresses MAX genes)
N068	BRC1	Shoot_Branching	-1	inhibition	canar mutants show defects in vasculature regeneration after wounding (downstream of PIN1 polarization).
N069	ABA	Shoot_Branching	-1	inhibition	ABA feeds back to amplify HB53 expression
N070	Decapitation	Sucrose	1	activation	Removing shoot tip rapidly enhances sugar availability to axillary buds
N071	Sucrose	MAX2	-1	inhibition	Sucrose represses transcript abundance of D3 (the rice ortholog of Arabidopsis MAX2), inhibiting SCF complex availability for SL signaling
N072	Sucrose	Cytokinin	1	activation	Sucrose promotes CK accumulation (zeatin)
N073	Sucrose	PIN1	1	activation	Sucrose upregulates auxin efflux carrier PIN1 expression early in buds (via RhPIN1 in Rosa), enabling auxin canalization and bud growth
N074	Sucrose	Shoot_Branching	1	activation	Sugar acts as initial trigger for bud outgrowth
N075	ARR1	Shoot_Branching	-1	inhibition	Type-B ARR1 is a net negative regulator of branching; arr1 mutant has increased branching (E014). Added in REFINEMENT iter 1 because T031 ARR1 KO predicted wrong direction - cascade ARR1->TIE1-|BRC1-|branching is net-positive but biology shows ARR1 is net-inhibitory.

### Sheet: Fig.1b
source	target	sign	sign_int
Strigolactone	D14	positive	1
D14	D14	negative	-1
D14	SMXL678	negative	-1
MAX2	SMXL678	negative	-1
MAX2	BES1	negative	-1
SMXL678	BRC1	negative	-1
SMXL678	SPL9	negative	-1
SMXL678	PIN1	positive	1
SPL9	BRC1	positive	1
BES1	BRC1	negative	-1
BRC1	PIN3	negative	-1
BRC1	HB21	positive	1
HB21	NCED3	positive	1
NCED3	ABA	positive	1
PIN1	Shoot_Branching	positive	1
PIN3	Shoot_Branching	positive	1
BRC1	Shoot_Branching	negative	-1
ABA	Shoot_Branching	negative	-1

### Sheet: Fig.1c
iteration	max_abs_delta_t	Decapitation	Low_R_FR	Nitrogen	Photoperiod	Sucrose	miR156	MAX2	ABA2	D27	MAX1	LBO	Auxin	CCD7	CCD8	Strigolactone	D14	SMXL678	BES1	GA	GA2OX	DELLA	SPL9	BRC1	IPT	CKX9	Cytokinin	PIN1	PIN3	FHY3	T6P	FT	HB21	NCED3	ABA	TIE1	ARR1	CAMEL	Shoot_Branching
0		1	1	1	1	1	1	1	1	1	1	1	1	1	1	1	1	1	1	1	1	1	1	1	1	1	1	1	1	1	1	1	1	1	1	1	1	1	1
1	0.7	1	1	1	1	1	1	0.3	1	1	1	1	1	1	1	1	1	1	1	1	1	1	1	1	1	1	1	1	1	1	1	1	1	1	1	1	1	1	1
2	1.63333	1	1	1	1	1	1	0.09	1	1	1	1	1	1	1	1	1	2.63333	2.63333	1	1	1	1	1	1	1	1	1	1	1	1	1	1	1	1	1	1	1	1
3	5.15667	1	1	1	1	1	1	0.027	1	1	1	1	1	1	1	1	1	7.79	7.79	1	1	1	0.565823	0.400945	1	1	1	1.14957	1	1	1	1	1	1	1	1	1	1	1
4	1.547	1	1	1	1	1	1	0.0081	1	1	1	1	1	1	1	1	1	9.337	9.337	1	1	1	0.259606	0.129824	1	1	1	1.40024	2.04587	1	1	1	0.743242	1	1	1	1	1	2.09523
5	5.1885	1	1	1	1	1	1	0.00243	1	1	1	1	1	1	1	1	1	9.8011	9.8011	1	1	1	0.152852	0.0440695	1	1	1	1.51438	6.00566	1	1	1	0.475191	0.90348	1	1	1	1	7.28372
6	5.78711	1	1	1	1	1	1	0.000729	1	1	1	1	1	1	1	1	1	9.94033	9.94033	1	1	1	0.117276	0.017117	1	1	1	1.55929	8.8017	1	1	1	0.289506	0.753583	0.965361	1	1	1	13.0708
7	2.66985	1	1	1	1	1	1	0.0002187	1	1	1	1	1	1	1	1	1	9.9821	9.9821	1	1	1	0.105603	0.00860274	1	1	1	1.57589	9.64051	1	1	1	0.178434	0.602715	0.897272	1	1	1	15.7407
8	1.04362	1	1	1	1	1	1	6.56e-05	1	1	1	1	1	1	1	1	1	9.99463	9.99463	1	1	1	0.101806	0.0059014	1	1	1	1.58179	9.89215	1	1	1	0.12353	0.476505	0.812625	1	1	1	16.7843
9	0.384487	1	1	1	1	1	1	1.97e-05	1	1	1	1	1	1	1	1	1	9.99839	9.99839	1	1	1	0.10058	0.00504249	1	1	1	1.58384	9.96765	1	1	1	0.107059	0.38898	0.726993	1	1	1	17.1688
10	0.136959	1	1	1	1	1	1	5.9e-06	1	1	1	1	1	1	1	1	1	9.99952	9.99952	1	1	1	0.100185	0.00476917	1	1	1	1.58454	9.99029	1	1	1	0.102118	0.345733	0.654675	1	1	1	17.3058
11	0.0476788	1	1	1	1	1	1	1.77e-06	1	1	1	1	1	1	1	1	1	9.99986	9.99986	1	1	1	0.100059	0.00468218	1	1	1	1.58478	9.99709	1	1	1	0.100635	0.327411	0.607996	1	1	1	17.3534
12	0.0250584	1	1	1	1	1	1	5.31e-07	1	1	1	1	1	1	1	1	1	9.99996	9.99996	1	1	1	0.100019	0.0046545	1	1	1	1.58486	9.99913	1	1	1	0.100191	0.320285	0.582938	1	1	1	17.3697
13	0.0119004	1	1	1	1	1	1	1.59e-07	1	1	1	1	1	1	1	1	1	9.99999	9.99999	1	1	1	0.100006	0.00464569	1	1	1	1.58488	9.99974	1	1	1	0.100057	0.317656	0.571037	1	1	1	17.3753
14	0.00519941	1	1	1	1	1	1	4.78e-08	1	1	1	1	1	1	1	1	1	10	10	1	1	1	0.100002	0.00464289	1	1	1	1.58489	9.99992	1	1	1	0.100017	0.316719	0.565838	1	1	1	17.3771
15	0.00214169	1	1	1	1	1	1	1.43e-08	1	1	1	1	1	1	1	1	1	10	10	1	1	1	0.100001	0.004642	1	1	1	1.58489	9.99998	1	1	1	0.100005	0.316394	0.563696	1	1	1	17.3777
16	0.000844792	1	1	1	1	1	1	4.3e-09	1	1	1	1	1	1	1	1	1	10	10	1	1	1	0.1	0.00464172	1	1	1	1.58489	9.99999	1	1	1	0.100002	0.316283	0.562851	1	1	1	17.3779
17	0.000322414	1	1	1	1	1	1	1.29e-09	1	1	1	1	1	1	1	1	1	10	10	1	1	1	0.1	0.00464163	1	1	1	1.58489	10	1	1	1	0.1	0.316246	0.562529	1	1	1	17.378
18	0.000119901	1	1	1	1	1	1	3.87e-10	1	1	1	1	1	1	1	1	1	10	10	1	1	1	0.1	0.0046416	1	1	1	1.58489	10	1	1	1	0.1	0.316234	0.562409	1	1	1	17.378
19	4.37e-05	1	1	1	1	1	1	1.16e-10	1	1	1	1	1	1	1	1	1	10	10	1	1	1	0.1	0.00464159	1	1	1	1.58489	10	1	1	1	0.1	0.31623	0.562365	1	1	1	17.378
20	1.56e-05	1	1	1	1	1	1	3.49e-11	1	1	1	1	1	1	1	1	1	10	10	1	1	1	0.1	0.00464159	1	1	1	1.58489	10	1	1	1	0.1	0.316228	0.56235	1	1	1	17.378
21	5.52e-06	1	1	1	1	1	1	1.05e-11	1	1	1	1	1	1	1	1	1	10	10	1	1	1	0.1	0.00464159	1	1	1	1.58489	10	1	1	1	0.1	0.316228	0.562344	1	1	1	17.378
22	1.92e-06	1	1	1	1	1	1	3.14e-12	1	1	1	1	1	1	1	1	1	10	10	1	1	1	0.1	0.00464159	1	1	1	1.58489	10	1	1	1	0.1	0.316228	0.562342	1	1	1	17.378
23	6.63e-07	1	1	1	1	1	1	9.41e-13	1	1	1	1	1	1	1	1	1	10	10	1	1	1	0.1	0.00464159	1	1	1	1.58489	10	1	1	1	0.1	0.316228	0.562342	1	1	1	17.378
24	2.27e-07	1	1	1	1	1	1	2.82e-13	1	1	1	1	1	1	1	1	1	10	10	1	1	1	0.1	0.00464159	1	1	1	1.58489	10	1	1	1	0.1	0.316228	0.562341	1	1	1	17.378
25	7.69e-08	1	1	1	1	1	1	8.47e-14	1	1	1	1	1	1	1	1	1	10	10	1	1	1	0.1	0.00464159	1	1	1	1.58489	10	1	1	1	0.1	0.316228	0.562341	1	1	1	17.378
26	2.59e-08	1	1	1	1	1	1	2.54e-14	1	1	1	1	1	1	1	1	1	10	10	1	1	1	0.1	0.00464159	1	1	1	1.58489	10	1	1	1	0.1	0.316228	0.562341	1	1	1	17.378
27	8.66e-09	1	1	1	1	1	1	7.63e-15	1	1	1	1	1	1	1	1	1	10	10	1	1	1	0.1	0.00464159	1	1	1	1.58489	10	1	1	1	0.1	0.316228	0.562341	1	1	1	17.378
28	2.88e-09	1	1	1	1	1	1	2.29e-15	1	1	1	1	1	1	1	1	1	10	10	1	1	1	0.1	0.00464159	1	1	1	1.58489	10	1	1	1	0.1	0.316228	0.562341	1	1	1	17.378
29	9.54e-10	1	1	1	1	1	1	6.86e-16	1	1	1	1	1	1	1	1	1	10	10	1	1	1	0.1	0.00464159	1	1	1	1.58489	10	1	1	1	0.1	0.316228	0.562341	1	1	1	17.378
30	3.14e-10	1	1	1	1	1	1	2.06e-16	1	1	1	1	1	1	1	1	1	10	10	1	1	1	0.1	0.00464159	1	1	1	1.58489	10	1	1	1	0.1	0.316228	0.562341	1	1	1	17.378
31	1.03e-10	1	1	1	1	1	1	6.18e-17	1	1	1	1	1	1	1	1	1	10	10	1	1	1	0.1	0.00464159	1	1	1	1.58489	10	1	1	1	0.1	0.316228	0.562341	1	1	1	17.378
32	3.37e-11	1	1	1	1	1	1	1.85e-17	1	1	1	1	1	1	1	1	1	10	10	1	1	1	0.1	0.00464159	1	1	1	1.58489	10	1	1	1	0.1	0.316228	0.562341	1	1	1	17.378
33	1.1e-11	1	1	1	1	1	1	5.56e-18	1	1	1	1	1	1	1	1	1	10	10	1	1	1	0.1	0.00464159	1	1	1	1.58489	10	1	1	1	0.1	0.316228	0.562341	1	1	1	17.378
34	3.57e-12	1	1	1	1	1	1	1.67e-18	1	1	1	1	1	1	1	1	1	10	10	1	1	1	0.1	0.00464159	1	1	1	1.58489	10	1	1	1	0.1	0.316228	0.562341	1	1	1	17.378
35	1.15e-12	1	1	1	1	1	1	5e-19	1	1	1	1	1	1	1	1	1	10	10	1	1	1	0.1	0.00464159	1	1	1	1.58489	10	1	1	1	0.1	0.316228	0.562341	1	1	1	17.378
36	3.72e-13	1	1	1	1	1	1	1.5e-19	1	1	1	1	1	1	1	1	1	10	10	1	1	1	0.1	0.00464159	1	1	1	1.58489	10	1	1	1	0.1	0.316228	0.562341	1	1	1	17.378
37	1.2e-13	1	1	1	1	1	1	4.5e-20	1	1	1	1	1	1	1	1	1	10	10	1	1	1	0.1	0.00464159	1	1	1	1.58489	10	1	1	1	0.1	0.316228	0.562341	1	1	1	17.378
38	3.85e-14	1	1	1	1	1	1	1.35e-20	1	1	1	1	1	1	1	1	1	10	10	1	1	1	0.1	0.00464159	1	1	1	1.58489	10	1	1	1	0.1	0.316228	0.562341	1	1	1	17.378
39	1.24e-14	1	1	1	1	1	1	4.05e-21	1	1	1	1	1	1	1	1	1	10	10	1	1	1	0.1	0.00464159	1	1	1	1.58489	10	1	1	1	0.1	0.316228	0.562341	1	1	1	17.378
40	4e-15	1	1	1	1	1	1	1.22e-21	1	1	1	1	1	1	1	1	1	10	10	1	1	1	0.1	0.00464159	1	1	1	1.58489	10	1	1	1	0.1	0.316228	0.562341	1	1	1	17.378
41	1.11e-15	1	1	1	1	1	1	3.65e-22	1	1	1	1	1	1	1	1	1	10	10	1	1	1	0.1	0.00464159	1	1	1	1.58489	10	1	1	1	0.1	0.316228	0.562341	1	1	1	17.378
42	3.33e-16	1	1	1	1	1	1	1.09e-22	1	1	1	1	1	1	1	1	1	10	10	1	1	1	0.1	0.00464159	1	1	1	1.58489	10	1	1	1	0.1	0.316228	0.562341	1	1	1	17.378
43	1.11e-16	1	1	1	1	1	1	3.28e-23	1	1	1	1	1	1	1	1	1	10	10	1	1	1	0.1	0.00464159	1	1	1	1.58489	10	1	1	1	0.1	0.316228	0.562341	1	1	1	17.378
44	2.3e-23	1	1	1	1	1	1	9.85e-24	1	1	1	1	1	1	1	1	1	10	10	1	1	1	0.1	0.00464159	1	1	1	1.58489	10	1	1	1	0.1	0.316228	0.562341	1	1	1	17.378
45	6.89e-24	1	1	1	1	1	1	2.95e-24	1	1	1	1	1	1	1	1	1	10	10	1	1	1	0.1	0.00464159	1	1	1	1.58489	10	1	1	1	0.1	0.316228	0.562341	1	1	1	17.378
46	2.07e-24	1	1	1	1	1	1	8.86e-25	1	1	1	1	1	1	1	1	1	10	10	1	1	1	0.1	0.00464159	1	1	1	1.58489	10	1	1	1	0.1	0.316228	0.562341	1	1	1	17.378
47	6.2e-25	1	1	1	1	1	1	2.66e-25	1	1	1	1	1	1	1	1	1	10	10	1	1	1	0.1	0.00464159	1	1	1	1.58489	10	1	1	1	0.1	0.316228	0.562341	1	1	1	17.378
48	1.86e-25	1	1	1	1	1	1	7.98e-26	1	1	1	1	1	1	1	1	1	10	10	1	1	1	0.1	0.00464159	1	1	1	1.58489	10	1	1	1	0.1	0.316228	0.562341	1	1	1	17.378
49	5.58e-26	1	1	1	1	1	1	2.39e-26	1	1	1	1	1	1	1	1	1	10	10	1	1	1	0.1	0.00464159	1	1	1	1.58489	10	1	1	1	0.1	0.316228	0.562341	1	1	1	17.378
50	1.68e-26	1	1	1	1	1	1	7.18e-27	1	1	1	1	1	1	1	1	1	10	10	1	1	1	0.1	0.00464159	1	1	1	1.58489	10	1	1	1	0.1	0.316228	0.562341	1	1	1	17.378
51	5.03e-27	1	1	1	1	1	1	2.15e-27	1	1	1	1	1	1	1	1	1	10	10	1	1	1	0.1	0.00464159	1	1	1	1.58489	10	1	1	1	0.1	0.316228	0.562341	1	1	1	17.378
52	1.51e-27	1	1	1	1	1	1	6.46e-28	1	1	1	1	1	1	1	1	1	10	10	1	1	1	0.1	0.00464159	1	1	1	1.58489	10	1	1	1	0.1	0.316228	0.562341	1	1	1	17.378
53	4.52e-28	1	1	1	1	1	1	1.94e-28	1	1	1	1	1	1	1	1	1	10	10	1	1	1	0.1	0.00464159	1	1	1	1.58489	10	1	1	1	0.1	0.316228	0.562341	1	1	1	17.378
54	1.36e-28	1	1	1	1	1	1	5.81e-29	1	1	1	1	1	1	1	1	1	10	10	1	1	1	0.1	0.00464159	1	1	1	1.58489	10	1	1	1	0.1	0.316228	0.562341	1	1	1	17.378
55	4.07e-29	1	1	1	1	1	1	1.74e-29	1	1	1	1	1	1	1	1	1	10	10	1	1	1	0.1	0.00464159	1	1	1	1.58489	10	1	1	1	0.1	0.316228	0.562341	1	1	1	17.378
56	1.22e-29	1	1	1	1	1	1	5.23e-30	1	1	1	1	1	1	1	1	1	10	10	1	1	1	0.1	0.00464159	1	1	1	1.58489	10	1	1	1	0.1	0.316228	0.562341	1	1	1	17.378
57	3.66e-30	1	1	1	1	1	1	1.57e-30	1	1	1	1	1	1	1	1	1	10	10	1	1	1	0.1	0.00464159	1	1	1	1.58489	10	1	1	1	0.1	0.316228	0.562341	1	1	1	17.378
58	1.1e-30	1	1	1	1	1	1	4.71e-31	1	1	1	1	1	1	1	1	1	10	10	1	1	1	0.1	0.00464159	1	1	1	1.58489	10	1	1	1	0.1	0.316228	0.562341	1	1	1	17.378
59	3.3e-31	1	1	1	1	1	1	1.41e-31	1	1	1	1	1	1	1	1	1	10	10	1	1	1	0.1	0.00464159	1	1	1	1.58489	10	1	1	1	0.1	0.316228	0.562341	1	1	1	17.378
60	9.89e-32	1	1	1	1	1	1	4.24e-32	1	1	1	1	1	1	1	1	1	10	10	1	1	1	0.1	0.00464159	1	1	1	1.58489	10	1	1	1	0.1	0.316228	0.562341	1	1	1	17.378
61	2.97e-32	1	1	1	1	1	1	1.27e-32	1	1	1	1	1	1	1	1	1	10	10	1	1	1	0.1	0.00464159	1	1	1	1.58489	10	1	1	1	0.1	0.316228	0.562341	1	1	1	17.378
62	8.9e-33	1	1	1	1	1	1	3.82e-33	1	1	1	1	1	1	1	1	1	10	10	1	1	1	0.1	0.00464159	1	1	1	1.58489	10	1	1	1	0.1	0.316228	0.562341	1	1	1	17.378
63	2.67e-33	1	1	1	1	1	1	1.14e-33	1	1	1	1	1	1	1	1	1	10	10	1	1	1	0.1	0.00464159	1	1	1	1.58489	10	1	1	1	0.1	0.316228	0.562341	1	1	1	17.378
64	8.01e-34	1	1	1	1	1	1	3.43e-34	1	1	1	1	1	1	1	1	1	10	10	1	1	1	0.1	0.00464159	1	1	1	1.58489	10	1	1	1	0.1	0.316228	0.562341	1	1	1	17.378
65	2.4e-34	1	1	1	1	1	1	1.03e-34	1	1	1	1	1	1	1	1	1	10	10	1	1	1	0.1	0.00464159	1	1	1	1.58489	10	1	1	1	0.1	0.316228	0.562341	1	1	1	17.378
66	7.21e-35	1	1	1	1	1	1	3.09e-35	1	1	1	1	1	1	1	1	1	10	10	1	1	1	0.1	0.00464159	1	1	1	1.58489	10	1	1	1	0.1	0.316228	0.562341	1	1	1	17.378
67	2.16e-35	1	1	1	1	1	1	9.27e-36	1	1	1	1	1	1	1	1	1	10	10	1	1	1	0.1	0.00464159	1	1	1	1.58489	10	1	1	1	0.1	0.316228	0.562341	1	1	1	17.378
68	6.49e-36	1	1	1	1	1	1	2.78e-36	1	1	1	1	1	1	1	1	1	10	10	1	1	1	0.1	0.00464159	1	1	1	1.58489	10	1	1	1	0.1	0.316228	0.562341	1	1	1	17.378
69	1.95e-36	1	1	1	1	1	1	8.34e-37	1	1	1	1	1	1	1	1	1	10	10	1	1	1	0.1	0.00464159	1	1	1	1.58489	10	1	1	1	0.1	0.316228	0.562341	1	1	1	17.378
70	5.84e-37	1	1	1	1	1	1	2.5e-37	1	1	1	1	1	1	1	1	1	10	10	1	1	1	0.1	0.00464159	1	1	1	1.58489	10	1	1	1	0.1	0.316228	0.562341	1	1	1	17.378
71	1.75e-37	1	1	1	1	1	1	7.51e-38	1	1	1	1	1	1	1	1	1	10	10	1	1	1	0.1	0.00464159	1	1	1	1.58489	10	1	1	1	0.1	0.316228	0.562341	1	1	1	17.378
72	5.26e-38	1	1	1	1	1	1	2.25e-38	1	1	1	1	1	1	1	1	1	10	10	1	1	1	0.1	0.00464159	1	1	1	1.58489	10	1	1	1	0.1	0.316228	0.562341	1	1	1	17.378
73	1.58e-38	1	1	1	1	1	1	6.76e-39	1	1	1	1	1	1	1	1	1	10	10	1	1	1	0.1	0.00464159	1	1	1	1.58489	10	1	1	1	0.1	0.316228	0.562341	1	1	1	17.378
74	4.73e-39	1	1	1	1	1	1	2.03e-39	1	1	1	1	1	1	1	1	1	10	10	1	1	1	0.1	0.00464159	1	1	1	1.58489	10	1	1	1	0.1	0.316228	0.562341	1	1	1	17.378
75	1.42e-39	1	1	1	1	1	1	6.08e-40	1	1	1	1	1	1	1	1	1	10	10	1	1	1	0.1	0.00464159	1	1	1	1.58489	10	1	1	1	0.1	0.316228	0.562341	1	1	1	17.378
76	4.26e-40	1	1	1	1	1	1	1.82e-40	1	1	1	1	1	1	1	1	1	10	10	1	1	1	0.1	0.00464159	1	1	1	1.58489	10	1	1	1	0.1	0.316228	0.562341	1	1	1	17.378
77	1.28e-40	1	1	1	1	1	1	5.47e-41	1	1	1	1	1	1	1	1	1	10	10	1	1	1	0.1	0.00464159	1	1	1	1.58489	10	1	1	1	0.1	0.316228	0.562341	1	1	1	17.378
78	3.83e-41	1	1	1	1	1	1	1.64e-41	1	1	1	1	1	1	1	1	1	10	10	1	1	1	0.1	0.00464159	1	1	1	1.58489	10	1	1	1	0.1	0.316228	0.562341	1	1	1	17.378
79	1.15e-41	1	1	1	1	1	1	4.93e-42	1	1	1	1	1	1	1	1	1	10	10	1	1	1	0.1	0.00464159	1	1	1	1.58489	10	1	1	1	0.1	0.316228	0.562341	1	1	1	17.378
80	3.45e-42	1	1	1	1	1	1	1.48e-42	1	1	1	1	1	1	1	1	1	10	10	1	1	1	0.1	0.00464159	1	1	1	1.58489	10	1	1	1	0.1	0.316228	0.562341	1	1	1	17.378
81	1.03e-42	1	1	1	1	1	1	4.43e-43	1	1	1	1	1	1	1	1	1	10	10	1	1	1	0.1	0.00464159	1	1	1	1.58489	10	1	1	1	0.1	0.316228	0.562341	1	1	1	17.378
82	3.1e-43	1	1	1	1	1	1	1.33e-43	1	1	1	1	1	1	1	1	1	10	10	1	1	1	0.1	0.00464159	1	1	1	1.58489	10	1	1	1	0.1	0.316228	0.562341	1	1	1	17.378
83	9.31e-44	1	1	1	1	1	1	3.99e-44	1	1	1	1	1	1	1	1	1	10	10	1	1	1	0.1	0.00464159	1	1	1	1.58489	10	1	1	1	0.1	0.316228	0.562341	1	1	1	17.378
84	2.79e-44	1	1	1	1	1	1	1.2e-44	1	1	1	1	1	1	1	1	1	10	10	1	1	1	0.1	0.00464159	1	1	1	1.58489	10	1	1	1	0.1	0.316228	0.562341	1	1	1	17.378
85	8.38e-45	1	1	1	1	1	1	3.59e-45	1	1	1	1	1	1	1	1	1	10	10	1	1	1	0.1	0.00464159	1	1	1	1.58489	10	1	1	1	0.1	0.316228	0.562341	1	1	1	17.378
86	2.51e-45	1	1	1	1	1	1	1.08e-45	1	1	1	1	1	1	1	1	1	10	10	1	1	1	0.1	0.00464159	1	1	1	1.58489	10	1	1	1	0.1	0.316228	0.562341	1	1	1	17.378
87	7.54e-46	1	1	1	1	1	1	3.23e-46	1	1	1	1	1	1	1	1	1	10	10	1	1	1	0.1	0.00464159	1	1	1	1.58489	10	1	1	1	0.1	0.316228	0.562341	1	1	1	17.378
88	2.26e-46	1	1	1	1	1	1	9.7e-47	1	1	1	1	1	1	1	1	1	10	10	1	1	1	0.1	0.00464159	1	1	1	1.58489	10	1	1	1	0.1	0.316228	0.562341	1	1	1	17.378
89	6.79e-47	1	1	1	1	1	1	2.91e-47	1	1	1	1	1	1	1	1	1	10	10	1	1	1	0.1	0.00464159	1	1	1	1.58489	10	1	1	1	0.1	0.316228	0.562341	1	1	1	17.378
90	2.04e-47	1	1	1	1	1	1	8.73e-48	1	1	1	1	1	1	1	1	1	10	10	1	1	1	0.1	0.00464159	1	1	1	1.58489	10	1	1	1	0.1	0.316228	0.562341	1	1	1	17.378
91	6.11e-48	1	1	1	1	1	1	2.62e-48	1	1	1	1	1	1	1	1	1	10	10	1	1	1	0.1	0.00464159	1	1	1	1.58489	10	1	1	1	0.1	0.316228	0.562341	1	1	1	17.378
92	1.83e-48	1	1	1	1	1	1	7.86e-49	1	1	1	1	1	1	1	1	1	10	10	1	1	1	0.1	0.00464159	1	1	1	1.58489	10	1	1	1	0.1	0.316228	0.562341	1	1	1	17.378
93	5.5e-49	1	1	1	1	1	1	2.36e-49	1	1	1	1	1	1	1	1	1	10	10	1	1	1	0.1	0.00464159	1	1	1	1.58489	10	1	1	1	0.1	0.316228	0.562341	1	1	1	17.378
94	1.65e-49	1	1	1	1	1	1	7.07e-50	1	1	1	1	1	1	1	1	1	10	10	1	1	1	0.1	0.00464159	1	1	1	1.58489	10	1	1	1	0.1	0.316228	0.562341	1	1	1	17.378
95	4.95e-50	1	1	1	1	1	1	2.12e-50	1	1	1	1	1	1	1	1	1	10	10	1	1	1	0.1	0.00464159	1	1	1	1.58489	10	1	1	1	0.1	0.316228	0.562341	1	1	1	17.378
96	1.48e-50	1	1	1	1	1	1	6.36e-51	1	1	1	1	1	1	1	1	1	10	10	1	1	1	0.1	0.00464159	1	1	1	1.58489	10	1	1	1	0.1	0.316228	0.562341	1	1	1	17.378
97	4.45e-51	1	1	1	1	1	1	1.91e-51	1	1	1	1	1	1	1	1	1	10	10	1	1	1	0.1	0.00464159	1	1	1	1.58489	10	1	1	1	0.1	0.316228	0.562341	1	1	1	17.378
98	1.34e-51	1	1	1	1	1	1	5.73e-52	1	1	1	1	1	1	1	1	1	10	10	1	1	1	0.1	0.00464159	1	1	1	1.58489	10	1	1	1	0.1	0.316228	0.562341	1	1	1	17.378
99	4.01e-52	1	1	1	1	1	1	1.72e-52	1	1	1	1	1	1	1	1	1	10	10	1	1	1	0.1	0.00464159	1	1	1	1.58489	10	1	1	1	0.1	0.316228	0.562341	1	1	1	17.378
100	1.2e-52	1	1	1	1	1	1	5.15e-53	1	1	1	1	1	1	1	1	1	10	10	1	1	1	0.1	0.00464159	1	1	1	1.58489	10	1	1	1	0.1	0.316228	0.562341	1	1	1	17.378
101	3.61e-53	1	1	1	1	1	1	1.55e-53	1	1	1	1	1	1	1	1	1	10	10	1	1	1	0.1	0.00464159	1	1	1	1.58489	10	1	1	1	0.1	0.316228	0.562341	1	1	1	17.378
102	1.08e-53	1	1	1	1	1	1	4.64e-54	1	1	1	1	1	1	1	1	1	10	10	1	1	1	0.1	0.00464159	1	1	1	1.58489	10	1	1	1	0.1	0.316228	0.562341	1	1	1	17.378
103	3.25e-54	1	1	1	1	1	1	1.39e-54	1	1	1	1	1	1	1	1	1	10	10	1	1	1	0.1	0.00464159	1	1	1	1.58489	10	1	1	1	0.1	0.316228	0.562341	1	1	1	17.378
104	9.74e-55	1	1	1	1	1	1	4.17e-55	1	1	1	1	1	1	1	1	1	10	10	1	1	1	0.1	0.00464159	1	1	1	1.58489	10	1	1	1	0.1	0.316228	0.562341	1	1	1	17.378
105	2.92e-55	1	1	1	1	1	1	1.25e-55	1	1	1	1	1	1	1	1	1	10	10	1	1	1	0.1	0.00464159	1	1	1	1.58489	10	1	1	1	0.1	0.316228	0.562341	1	1	1	17.378
106	8.77e-56	1	1	1	1	1	1	3.76e-56	1	1	1	1	1	1	1	1	1	10	10	1	1	1	0.1	0.00464159	1	1	1	1.58489	10	1	1	1	0.1	0.316228	0.562341	1	1	1	17.378
107	2.63e-56	1	1	1	1	1	1	1.13e-56	1	1	1	1	1	1	1	1	1	10	10	1	1	1	0.1	0.00464159	1	1	1	1.58489	10	1	1	1	0.1	0.316228	0.562341	1	1	1	17.378
108	7.89e-57	1	1	1	1	1	1	3.38e-57	1	1	1	1	1	1	1	1	1	10	10	1	1	1	0.1	0.00464159	1	1	1	1.58489	10	1	1	1	0.1	0.316228	0.562341	1	1	1	17.378
109	2.37e-57	1	1	1	1	1	1	1.01e-57	1	1	1	1	1	1	1	1	1	10	10	1	1	1	0.1	0.00464159	1	1	1	1.58489	10	1	1	1	0.1	0.316228	0.562341	1	1	1	17.378
110	7.1e-58	1	1	1	1	1	1	3.04e-58	1	1	1	1	1	1	1	1	1	10	10	1	1	1	0.1	0.00464159	1	1	1	1.58489	10	1	1	1	0.1	0.316228	0.562341	1	1	1	17.378
111	2.13e-58	1	1	1	1	1	1	9.13e-59	1	1	1	1	1	1	1	1	1	10	10	1	1	1	0.1	0.00464159	1	1	1	1.58489	10	1	1	1	0.1	0.316228	0.562341	1	1	1	17.378
112	6.39e-59	1	1	1	1	1	1	2.74e-59	1	1	1	1	1	1	1	1	1	10	10	1	1	1	0.1	0.00464159	1	1	1	1.58489	10	1	1	1	0.1	0.316228	0.562341	1	1	1	17.378
113	1.92e-59	1	1	1	1	1	1	8.22e-60	1	1	1	1	1	1	1	1	1	10	10	1	1	1	0.1	0.00464159	1	1	1	1.58489	10	1	1	1	0.1	0.316228	0.562341	1	1	1	17.378
114	5.75e-60	1	1	1	1	1	1	2.47e-60	1	1	1	1	1	1	1	1	1	10	10	1	1	1	0.1	0.00464159	1	1	1	1.58489	10	1	1	1	0.1	0.316228	0.562341	1	1	1	17.378
115	1.73e-60	1	1	1	1	1	1	7.4e-61	1	1	1	1	1	1	1	1	1	10	10	1	1	1	0.1	0.00464159	1	1	1	1.58489	10	1	1	1	0.1	0.316228	0.562341	1	1	1	17.378
116	5.18e-61	1	1	1	1	1	1	2.22e-61	1	1	1	1	1	1	1	1	1	10	10	1	1	1	0.1	0.00464159	1	1	1	1.58489	10	1	1	1	0.1	0.316228	0.562341	1	1	1	17.378
117	1.55e-61	1	1	1	1	1	1	6.66e-62	1	1	1	1	1	1	1	1	1	10	10	1	1	1	0.1	0.00464159	1	1	1	1.58489	10	1	1	1	0.1	0.316228	0.562341	1	1	1	17.378
118	4.66e-62	1	1	1	1	1	1	2e-62	1	1	1	1	1	1	1	1	1	10	10	1	1	1	0.1	0.00464159	1	1	1	1.58489	10	1	1	1	0.1	0.316228	0.562341	1	1	1	17.378
119	1.4e-62	1	1	1	1	1	1	5.99e-63	1	1	1	1	1	1	1	1	1	10	10	1	1	1	0.1	0.00464159	1	1	1	1.58489	10	1	1	1	0.1	0.316228	0.562341	1	1	1	17.378
120	4.19e-63	1	1	1	1	1	1	1.8e-63	1	1	1	1	1	1	1	1	1	10	10	1	1	1	0.1	0.00464159	1	1	1	1.58489	10	1	1	1	0.1	0.316228	0.562341	1	1	1	17.378
121	1.26e-63	1	1	1	1	1	1	5.39e-64	1	1	1	1	1	1	1	1	1	10	10	1	1	1	0.1	0.00464159	1	1	1	1.58489	10	1	1	1	0.1	0.316228	0.562341	1	1	1	17.378
122	3.77e-64	1	1	1	1	1	1	1.62e-64	1	1	1	1	1	1	1	1	1	10	10	1	1	1	0.1	0.00464159	1	1	1	1.58489	10	1	1	1	0.1	0.316228	0.562341	1	1	1	17.378
123	1.13e-64	1	1	1	1	1	1	4.85e-65	1	1	1	1	1	1	1	1	1	10	10	1	1	1	0.1	0.00464159	1	1	1	1.58489	10	1	1	1	0.1	0.316228	0.562341	1	1	1	17.378
124	3.4e-65	1	1	1	1	1	1	1.46e-65	1	1	1	1	1	1	1	1	1	10	10	1	1	1	0.1	0.00464159	1	1	1	1.58489	10	1	1	1	0.1	0.316228	0.562341	1	1	1	17.378
125	1.02e-65	1	1	1	1	1	1	4.37e-66	1	1	1	1	1	1	1	1	1	10	10	1	1	1	0.1	0.00464159	1	1	1	1.58489	10	1	1	1	0.1	0.316228	0.562341	1	1	1	17.378
126	3.06e-66	1	1	1	1	1	1	1.31e-66	1	1	1	1	1	1	1	1	1	10	10	1	1	1	0.1	0.00464159	1	1	1	1.58489	10	1	1	1	0.1	0.316228	0.562341	1	1	1	17.378
127	9.17e-67	1	1	1	1	1	1	3.93e-67	1	1	1	1	1	1	1	1	1	10	10	1	1	1	0.1	0.00464159	1	1	1	1.58489	10	1	1	1	0.1	0.316228	0.562341	1	1	1	17.378
128	2.75e-67	1	1	1	1	1	1	1.18e-67	1	1	1	1	1	1	1	1	1	10	10	1	1	1	0.1	0.00464159	1	1	1	1.58489	10	1	1	1	0.1	0.316228	0.562341	1	1	1	17.378
129	8.25e-68	1	1	1	1	1	1	3.54e-68	1	1	1	1	1	1	1	1	1	10	10	1	1	1	0.1	0.00464159	1	1	1	1.58489	10	1	1	1	0.1	0.316228	0.562341	1	1	1	17.378
130	2.48e-68	1	1	1	1	1	1	1.06e-68	1	1	1	1	1	1	1	1	1	10	10	1	1	1	0.1	0.00464159	1	1	1	1.58489	10	1	1	1	0.1	0.316228	0.562341	1	1	1	17.378
131	7.43e-69	1	1	1	1	1	1	3.18e-69	1	1	1	1	1	1	1	1	1	10	10	1	1	1	0.1	0.00464159	1	1	1	1.58489	10	1	1	1	0.1	0.316228	0.562341	1	1	1	17.378
132	2.23e-69	1	1	1	1	1	1	9.55e-70	1	1	1	1	1	1	1	1	1	10	10	1	1	1	0.1	0.00464159	1	1	1	1.58489	10	1	1	1	0.1	0.316228	0.562341	1	1	1	17.378
133	6.69e-70	1	1	1	1	1	1	2.87e-70	1	1	1	1	1	1	1	1	1	10	10	1	1	1	0.1	0.00464159	1	1	1	1.58489	10	1	1	1	0.1	0.316228	0.562341	1	1	1	17.378
134	2.01e-70	1	1	1	1	1	1	8.6e-71	1	1	1	1	1	1	1	1	1	10	10	1	1	1	0.1	0.00464159	1	1	1	1.58489	10	1	1	1	0.1	0.316228	0.562341	1	1	1	17.378
135	6.02e-71	1	1	1	1	1	1	2.58e-71	1	1	1	1	1	1	1	1	1	10	10	1	1	1	0.1	0.00464159	1	1	1	1.58489	10	1	1	1	0.1	0.316228	0.562341	1	1	1	17.378
136	1.8e-71	1	1	1	1	1	1	7.74e-72	1	1	1	1	1	1	1	1	1	10	10	1	1	1	0.1	0.00464159	1	1	1	1.58489	10	1	1	1	0.1	0.316228	0.562341	1	1	1	17.378
137	5.41e-72	1	1	1	1	1	1	2.32e-72	1	1	1	1	1	1	1	1	1	10	10	1	1	1	0.1	0.00464159	1	1	1	1.58489	10	1	1	1	0.1	0.316228	0.562341	1	1	1	17.378
138	1.62e-72	1	1	1	1	1	1	6.96e-73	1	1	1	1	1	1	1	1	1	10	10	1	1	1	0.1	0.00464159	1	1	1	1.58489	10	1	1	1	0.1	0.316228	0.562341	1	1	1	17.378
139	4.87e-73	1	1	1	1	1	1	2.09e-73	1	1	1	1	1	1	1	1	1	10	10	1	1	1	0.1	0.00464159	1	1	1	1.58489	10	1	1	1	0.1	0.316228	0.562341	1	1	1	17.378
140	1.46e-73	1	1	1	1	1	1	6.27e-74	1	1	1	1	1	1	1	1	1	10	10	1	1	1	0.1	0.00464159	1	1	1	1.58489	10	1	1	1	0.1	0.316228	0.562341	1	1	1	17.378
141	4.39e-74	1	1	1	1	1	1	1.88e-74	1	1	1	1	1	1	1	1	1	10	10	1	1	1	0.1	0.00464159	1	1	1	1.58489	10	1	1	1	0.1	0.316228	0.562341	1	1	1	17.378
142	1.32e-74	1	1	1	1	1	1	5.64e-75	1	1	1	1	1	1	1	1	1	10	10	1	1	1	0.1	0.00464159	1	1	1	1.58489	10	1	1	1	0.1	0.316228	0.562341	1	1	1	17.378
143	3.95e-75	1	1	1	1	1	1	1.69e-75	1	1	1	1	1	1	1	1	1	10	10	1	1	1	0.1	0.00464159	1	1	1	1.58489	10	1	1	1	0.1	0.316228	0.562341	1	1	1	17.378
144	1.18e-75	1	1	1	1	1	1	5.08e-76	1	1	1	1	1	1	1	1	1	10	10	1	1	1	0.1	0.00464159	1	1	1	1.58489	10	1	1	1	0.1	0.316228	0.562341	1	1	1	17.378
145	3.55e-76	1	1	1	1	1	1	1.52e-76	1	1	1	1	1	1	1	1	1	10	10	1	1	1	0.1	0.00464159	1	1	1	1.58489	10	1	1	1	0.1	0.316228	0.562341	1	1	1	17.378
146	1.07e-76	1	1	1	1	1	1	4.57e-77	1	1	1	1	1	1	1	1	1	10	10	1	1	1	0.1	0.00464159	1	1	1	1.58489	10	1	1	1	0.1	0.316228	0.562341	1	1	1	17.378
147	3.2e-77	1	1	1	1	1	1	1.37e-77	1	1	1	1	1	1	1	1	1	10	10	1	1	1	0.1	0.00464159	1	1	1	1.58489	10	1	1	1	0.1	0.316228	0.562341	1	1	1	17.378
148	9.59e-78	1	1	1	1	1	1	4.11e-78	1	1	1	1	1	1	1	1	1	10	10	1	1	1	0.1	0.00464159	1	1	1	1.58489	10	1	1	1	0.1	0.316228	0.562341	1	1	1	17.378
149	2.88e-78	1	1	1	1	1	1	1.23e-78	1	1	1	1	1	1	1	1	1	10	10	1	1	1	0.1	0.00464159	1	1	1	1.58489	10	1	1	1	0.1	0.316228	0.562341	1	1	1	17.378
150	8.63e-79	1	1	1	1	1	1	3.7e-79	1	1	1	1	1	1	1	1	1	10	10	1	1	1	0.1	0.00464159	1	1	1	1.58489	10	1	1	1	0.1	0.316228	0.562341	1	1	1	17.378
151	2.59e-79	1	1	1	1	1	1	1.11e-79	1	1	1	1	1	1	1	1	1	10	10	1	1	1	0.1	0.00464159	1	1	1	1.58489	10	1	1	1	0.1	0.316228	0.562341	1	1	1	17.378
152	7.77e-80	1	1	1	1	1	1	3.33e-80	1	1	1	1	1	1	1	1	1	10	10	1	1	1	0.1	0.00464159	1	1	1	1.58489	10	1	1	1	0.1	0.316228	0.562341	1	1	1	17.378
153	2.33e-80	1	1	1	1	1	1	9.99e-81	1	1	1	1	1	1	1	1	1	10	10	1	1	1	0.1	0.00464159	1	1	1	1.58489	10	1	1	1	0.1	0.316228	0.562341	1	1	1	17.378
154	6.99e-81	1	1	1	1	1	1	3e-81	1	1	1	1	1	1	1	1	1	10	10	1	1	1	0.1	0.00464159	1	1	1	1.58489	10	1	1	1	0.1	0.316228	0.562341	1	1	1	17.378
155	2.1e-81	1	1	1	1	1	1	8.99e-82	1	1	1	1	1	1	1	1	1	10	10	1	1	1	0.1	0.00464159	1	1	1	1.58489	10	1	1	1	0.1	0.316228	0.562341	1	1	1	17.378
156	6.29e-82	1	1	1	1	1	1	2.7e-82	1	1	1	1	1	1	1	1	1	10	10	1	1	1	0.1	0.00464159	1	1	1	1.58489	10	1	1	1	0.1	0.316228	0.562341	1	1	1	17.378
157	1.89e-82	1	1	1	1	1	1	8.09e-83	1	1	1	1	1	1	1	1	1	10	10	1	1	1	0.1	0.00464159	1	1	1	1.58489	10	1	1	1	0.1	0.316228	0.562341	1	1	1	17.378
158	5.66e-83	1	1	1	1	1	1	2.43e-83	1	1	1	1	1	1	1	1	1	10	10	1	1	1	0.1	0.00464159	1	1	1	1.58489	10	1	1	1	0.1	0.316228	0.562341	1	1	1	17.378
159	1.7e-83	1	1	1	1	1	1	7.28e-84	1	1	1	1	1	1	1	1	1	10	10	1	1	1	0.1	0.00464159	1	1	1	1.58489	10	1	1	1	0.1	0.316228	0.562341	1	1	1	17.378
160	5.1e-84	1	1	1	1	1	1	2.18e-84	1	1	1	1	1	1	1	1	1	10	10	1	1	1	0.1	0.00464159	1	1	1	1.58489	10	1	1	1	0.1	0.316228	0.562341	1	1	1	17.378
161	1.53e-84	1	1	1	1	1	1	6.55e-85	1	1	1	1	1	1	1	1	1	10	10	1	1	1	0.1	0.00464159	1	1	1	1.58489	10	1	1	1	0.1	0.316228	0.562341	1	1	1	17.378
162	4.59e-85	1	1	1	1	1	1	1.97e-85	1	1	1	1	1	1	1	1	1	10	10	1	1	1	0.1	0.00464159	1	1	1	1.58489	10	1	1	1	0.1	0.316228	0.562341	1	1	1	17.378
163	1.38e-85	1	1	1	1	1	1	5.9e-86	1	1	1	1	1	1	1	1	1	10	10	1	1	1	0.1	0.00464159	1	1	1	1.58489	10	1	1	1	0.1	0.316228	0.562341	1	1	1	17.378
164	4.13e-86	1	1	1	1	1	1	1.77e-86	1	1	1	1	1	1	1	1	1	10	10	1	1	1	0.1	0.00464159	1	1	1	1.58489	10	1	1	1	0.1	0.316228	0.562341	1	1	1	17.378
165	1.24e-86	1	1	1	1	1	1	5.31e-87	1	1	1	1	1	1	1	1	1	10	10	1	1	1	0.1	0.00464159	1	1	1	1.58489	10	1	1	1	0.1	0.316228	0.562341	1	1	1	17.378
166	3.72e-87	1	1	1	1	1	1	1.59e-87	1	1	1	1	1	1	1	1	1	10	10	1	1	1	0.1	0.00464159	1	1	1	1.58489	10	1	1	1	0.1	0.316228	0.562341	1	1	1	17.378
167	1.11e-87	1	1	1	1	1	1	4.78e-88	1	1	1	1	1	1	1	1	1	10	10	1	1	1	0.1	0.00464159	1	1	1	1.58489	10	1	1	1	0.1	0.316228	0.562341	1	1	1	17.378
168	3.34e-88	1	1	1	1	1	1	1.43e-88	1	1	1	1	1	1	1	1	1	10	10	1	1	1	0.1	0.00464159	1	1	1	1.58489	10	1	1	1	0.1	0.316228	0.562341	1	1	1	17.378
169	1e-88	1	1	1	1	1	1	4.3e-89	1	1	1	1	1	1	1	1	1	10	10	1	1	1	0.1	0.00464159	1	1	1	1.58489	10	1	1	1	0.1	0.316228	0.562341	1	1	1	17.378
170	3.01e-89	1	1	1	1	1	1	1.29e-89	1	1	1	1	1	1	1	1	1	10	10	1	1	1	0.1	0.00464159	1	1	1	1.58489	10	1	1	1	0.1	0.316228	0.562341	1	1	1	17.378
171	9.03e-90	1	1	1	1	1	1	3.87e-90	1	1	1	1	1	1	1	1	1	10	10	1	1	1	0.1	0.00464159	1	1	1	1.58489	10	1	1	1	0.1	0.316228	0.562341	1	1	1	17.378
172	2.71e-90	1	1	1	1	1	1	1.16e-90	1	1	1	1	1	1	1	1	1	10	10	1	1	1	0.1	0.00464159	1	1	1	1.58489	10	1	1	1	0.1	0.316228	0.562341	1	1	1	17.378
173	8.13e-91	1	1	1	1	1	1	3.48e-91	1	1	1	1	1	1	1	1	1	10	10	1	1	1	0.1	0.00464159	1	1	1	1.58489	10	1	1	1	0.1	0.316228	0.562341	1	1	1	17.378
174	2.44e-91	1	1	1	1	1	1	1.04e-91	1	1	1	1	1	1	1	1	1	10	10	1	1	1	0.1	0.00464159	1	1	1	1.58489	10	1	1	1	0.1	0.316228	0.562341	1	1	1	17.378
175	7.31e-92	1	1	1	1	1	1	3.13e-92	1	1	1	1	1	1	1	1	1	10	10	1	1	1	0.1	0.00464159	1	1	1	1.58489	10	1	1	1	0.1	0.316228	0.562341	1	1	1	17.378
176	2.19e-92	1	1	1	1	1	1	9.4e-93	1	1	1	1	1	1	1	1	1	10	10	1	1	1	0.1	0.00464159	1	1	1	1.58489	10	1	1	1	0.1	0.316228	0.562341	1	1	1	17.378
177	6.58e-93	1	1	1	1	1	1	2.82e-93	1	1	1	1	1	1	1	1	1	10	10	1	1	1	0.1	0.00464159	1	1	1	1.58489	10	1	1	1	0.1	0.316228	0.562341	1	1	1	17.378
178	1.97e-93	1	1	1	1	1	1	8.46e-94	1	1	1	1	1	1	1	1	1	10	10	1	1	1	0.1	0.00464159	1	1	1	1.58489	10	1	1	1	0.1	0.316228	0.562341	1	1	1	17.378
179	5.92e-94	1	1	1	1	1	1	2.54e-94	1	1	1	1	1	1	1	1	1	10	10	1	1	1	0.1	0.00464159	1	1	1	1.58489	10	1	1	1	0.1	0.316228	0.562341	1	1	1	17.378
180	1.78e-94	1	1	1	1	1	1	7.62e-95	1	1	1	1	1	1	1	1	1	10	10	1	1	1	0.1	0.00464159	1	1	1	1.58489	10	1	1	1	0.1	0.316228	0.562341	1	1	1	17.378
181	5.33e-95	1	1	1	1	1	1	2.29e-95	1	1	1	1	1	1	1	1	1	10	10	1	1	1	0.1	0.00464159	1	1	1	1.58489	10	1	1	1	0.1	0.316228	0.562341	1	1	1	17.378
182	1.6e-95	1	1	1	1	1	1	6.86e-96	1	1	1	1	1	1	1	1	1	10	10	1	1	1	0.1	0.00464159	1	1	1	1.58489	10	1	1	1	0.1	0.316228	0.562341	1	1	1	17.378
183	4.8e-96	1	1	1	1	1	1	2.06e-96	1	1	1	1	1	1	1	1	1	10	10	1	1	1	0.1	0.00464159	1	1	1	1.58489	10	1	1	1	0.1	0.316228	0.562341	1	1	1	17.378
184	1.44e-96	1	1	1	1	1	1	6.17e-97	1	1	1	1	1	1	1	1	1	10	10	1	1	1	0.1	0.00464159	1	1	1	1.58489	10	1	1	1	0.1	0.316228	0.562341	1	1	1	17.378
185	4.32e-97	1	1	1	1	1	1	1.85e-97	1	1	1	1	1	1	1	1	1	10	10	1	1	1	0.1	0.00464159	1	1	1	1.58489	10	1	1	1	0.1	0.316228	0.562341	1	1	1	17.378
186	1.3e-97	1	1	1	1	1	1	5.55e-98	1	1	1	1	1	1	1	1	1	10	10	1	1	1	0.1	0.00464159	1	1	1	1.58489	10	1	1	1	0.1	0.316228	0.562341	1	1	1	17.378
187	3.89e-98	1	1	1	1	1	1	1.67e-98	1	1	1	1	1	1	1	1	1	10	10	1	1	1	0.1	0.00464159	1	1	1	1.58489	10	1	1	1	0.1	0.316228	0.562341	1	1	1	17.378
188	1.17e-98	1	1	1	1	1	1	5e-99	1	1	1	1	1	1	1	1	1	10	10	1	1	1	0.1	0.00464159	1	1	1	1.58489	10	1	1	1	0.1	0.316228	0.562341	1	1	1	17.378
189	3.5e-99	1	1	1	1	1	1	1.5e-99	1	1	1	1	1	1	1	1	1	10	10	1	1	1	0.1	0.00464159	1	1	1	1.58489	10	1	1	1	0.1	0.316228	0.562341	1	1	1	17.378
190	1.05e-99	1	1	1	1	1	1	4.5e-100	1	1	1	1	1	1	1	1	1	10	10	1	1	1	0.1	0.00464159	1	1	1	1.58489	10	1	1	1	0.1	0.316228	0.562341	1	1	1	17.378
191	3.15e-100	1	1	1	1	1	1	1.35e-100	1	1	1	1	1	1	1	1	1	10	10	1	1	1	0.1	0.00464159	1	1	1	1.58489	10	1	1	1	0.1	0.316228	0.562341	1	1	1	17.378
192	9.45e-101	1	1	1	1	1	1	4.05e-101	1	1	1	1	1	1	1	1	1	10	10	1	1	1	0.1	0.00464159	1	1	1	1.58489	10	1	1	1	0.1	0.316228	0.562341	1	1	1	17.378
193	2.83e-101	1	1	1	1	1	1	1.21e-101	1	1	1	1	1	1	1	1	1	10	10	1	1	1	0.1	0.00464159	1	1	1	1.58489	10	1	1	1	0.1	0.316228	0.562341	1	1	1	17.378
194	8.5e-102	1	1	1	1	1	1	3.64e-102	1	1	1	1	1	1	1	1	1	10	10	1	1	1	0.1	0.00464159	1	1	1	1.58489	10	1	1	1	0.1	0.316228	0.562341	1	1	1	17.378
195	2.55e-102	1	1	1	1	1	1	1.09e-102	1	1	1	1	1	1	1	1	1	10	10	1	1	1	0.1	0.00464159	1	1	1	1.58489	10	1	1	1	0.1	0.316228	0.562341	1	1	1	17.378
196	7.65e-103	1	1	1	1	1	1	3.28e-103	1	1	1	1	1	1	1	1	1	10	10	1	1	1	0.1	0.00464159	1	1	1	1.58489	10	1	1	1	0.1	0.316228	0.562341	1	1	1	17.378
197	2.3e-103	1	1	1	1	1	1	9.84e-104	1	1	1	1	1	1	1	1	1	10	10	1	1	1	0.1	0.00464159	1	1	1	1.58489	10	1	1	1	0.1	0.316228	0.562341	1	1	1	17.378
198	6.89e-104	1	1	1	1	1	1	2.95e-104	1	1	1	1	1	1	1	1	1	10	10	1	1	1	0.1	0.00464159	1	1	1	1.58489	10	1	1	1	0.1	0.316228	0.562341	1	1	1	17.378
199	2.07e-104	1	1	1	1	1	1	8.85e-105	1	1	1	1	1	1	1	1	1	10	10	1	1	1	0.1	0.00464159	1	1	1	1.58489	10	1	1	1	0.1	0.316228	0.562341	1	1	1	17.378
200	6.2e-105	1	1	1	1	1	1	2.66e-105	1	1	1	1	1	1	1	1	1	10	10	1	1	1	0.1	0.00464159	1	1	1	1.58489	10	1	1	1	0.1	0.316228	0.562341	1	1	1	17.378
