## Supplementary material for "FLASH-P: Turning decades of biology into accurate causal networks with AI agents": Source Data Fig.4

### Sheet: Fig. 4a,b
network	species	method	test_id	phenotype_measured	gene	perturbation_type	in_network	network_gene	reconciliation_type	gene_modifiers	n_gene_mods	exogenous_supply	n_exogenous	comparison_baseline	notes	modelled_as	complexity_score	complexity_label	expected_direction	wt_value	perturbed_value	comparison_baseline_value	ratio	log2_fold_change	direction_threshold	predicted_direction	correct	converged	iterations	path_length	path	phenotype_node	evidence_doi
Merged 6 Traits	Arabidopsis thaliana	Algebraic	PLEIO_001__Plant_Height	Plant Height	DELLA	knockout	TRUE	DELLA	pleiotropic	DELLA=0.0	1		0	WT	DELLA pentuple mutant (gai rga rgl1 rgl2 rgl3) removes all DELLA growth repressors	single_mutation	1	easy	increased	1.0	0.973381	1.0	0.973381	-0.0389	0.05	unchanged	0	1	47	5		Plant_Height	10.1038/s41477-017-0003-y
Merged 6 Traits	Arabidopsis thaliana	ODE	PLEIO_001__Plant_Height	Plant Height	DELLA	knockout	TRUE	DELLA	pleiotropic	DELLA=0.0	1		0	WT	DELLA pentuple mutant (gai rga rgl1 rgl2 rgl3) removes all DELLA growth repressors	single_mutation	1	easy	increased	1.0	0.003152	1.0	0.003152	-8.3097	0.05	decreased	0	1	166	1		Plant_Height	10.1038/s41477-017-0003-y
Merged 6 Traits	Arabidopsis thaliana	RWR	PLEIO_001__Plant_Height	Plant Height	DELLA	knockout	TRUE	DELLA	pleiotropic	DELLA=0.0	1		0	WT	DELLA pentuple mutant (gai rga rgl1 rgl2 rgl3) removes all DELLA growth repressors	single_mutation	1	easy	increased	0.0	-0.000667	0.0	0.999333	-0.001	1e-05	decreased	0	1	6	1		Plant_Height	10.1038/s41477-017-0003-y
Merged 6 Traits	Arabidopsis thaliana	Algebraic	PLEIO_001__Hypocotyl_Length	Hypocotyl Length	DELLA	knockout	TRUE	DELLA	pleiotropic	DELLA=0.0	1		0	WT	DELLA pentuple mutant (gai rga rgl1 rgl2 rgl3) removes all DELLA growth repressors	single_mutation	1	easy	increased	1.0	9.900777	1.0	9.900777	3.3075	0.05	increased	1	1	47	5		Hypocotyl_Length	10.1038/s41477-017-0003-y
Merged 6 Traits	Arabidopsis thaliana	ODE	PLEIO_001__Hypocotyl_Length	Hypocotyl Length	DELLA	knockout	TRUE	DELLA	pleiotropic	DELLA=0.0	1		0	WT	DELLA pentuple mutant (gai rga rgl1 rgl2 rgl3) removes all DELLA growth repressors	single_mutation	1	easy	increased	1.0	0.012087	1.0	0.012087	-6.3703	0.05	decreased	0	1	166	1		Hypocotyl_Length	10.1038/s41477-017-0003-y
Merged 6 Traits	Arabidopsis thaliana	RWR	PLEIO_001__Hypocotyl_Length	Hypocotyl Length	DELLA	knockout	TRUE	DELLA	pleiotropic	DELLA=0.0	1		0	WT	DELLA pentuple mutant (gai rga rgl1 rgl2 rgl3) removes all DELLA growth repressors	single_mutation	1	easy	increased	0.0	0.002164	0.0	1.002164	0.0031	1e-05	increased	1	1	6	1		Hypocotyl_Length	10.1038/s41477-017-0003-y
Merged 6 Traits	Arabidopsis thaliana	Algebraic	PLEIO_001__Flowering_Time	Flowering Time	DELLA	knockout	TRUE	DELLA	pleiotropic	DELLA=0.0	1		0	WT	DELLA pentuple mutant (gai rga rgl1 rgl2 rgl3) removes all DELLA growth repressors	single_mutation	1	easy	decreased	1.0	0.990618	1.0	0.990618	-0.0136	0.05	unchanged	0	1	47	5		Flowering_Time	10.1038/s41477-017-0003-y
Merged 6 Traits	Arabidopsis thaliana	ODE	PLEIO_001__Flowering_Time	Flowering Time	DELLA	knockout	TRUE	DELLA	pleiotropic	DELLA=0.0	1		0	WT	DELLA pentuple mutant (gai rga rgl1 rgl2 rgl3) removes all DELLA growth repressors	single_mutation	1	easy	decreased	1.0	0.002451	1.0	0.002451	-8.6724	0.05	decreased	1	1	166	1		Flowering_Time	10.1038/s41477-017-0003-y
Merged 6 Traits	Arabidopsis thaliana	RWR	PLEIO_001__Flowering_Time	Flowering Time	DELLA	knockout	TRUE	DELLA	pleiotropic	DELLA=0.0	1		0	WT	DELLA pentuple mutant (gai rga rgl1 rgl2 rgl3) removes all DELLA growth repressors	single_mutation	1	easy	decreased	0.0	-0.001231	0.0	0.998769	-0.0018	1e-05	decreased	1	1	6	1		Flowering_Time	10.1038/s41477-017-0003-y
Merged 6 Traits	Arabidopsis thaliana	Algebraic	PLEIO_002__Hypocotyl_Length	Hypocotyl Length	PHYB	knockout	TRUE	PHYB	pleiotropic	PHYB=0.0	1		0	WT	phyB mutant shows constitutive shade avoidance phenotype	single_mutation	1	easy	increased	1.0	9.996577	1.0	9.996577	3.3214	0.05	increased	1	1	32	5		Hypocotyl_Length	10.3389/fpls.2022.952214
Merged 6 Traits	Arabidopsis thaliana	ODE	PLEIO_002__Hypocotyl_Length	Hypocotyl Length	PHYB	knockout	TRUE	PHYB	pleiotropic	PHYB=0.0	1		0	WT	phyB mutant shows constitutive shade avoidance phenotype	single_mutation	1	easy	increased	1.0	0.038141	1.0	0.038141	-4.7125	0.05	decreased	0	1	157	1		Hypocotyl_Length	10.3389/fpls.2022.952214
Merged 6 Traits	Arabidopsis thaliana	RWR	PLEIO_002__Hypocotyl_Length	Hypocotyl Length	PHYB	knockout	TRUE	PHYB	pleiotropic	PHYB=0.0	1		0	WT	phyB mutant shows constitutive shade avoidance phenotype	single_mutation	1	easy	increased	0.0	0.001118	0.0	1.001118	0.0016	1e-05	increased	1	1	5	1		Hypocotyl_Length	10.3389/fpls.2022.952214
Merged 6 Traits	Arabidopsis thaliana	Algebraic	PLEIO_002__Flowering_Time	Flowering Time	PHYB	knockout	TRUE	PHYB	pleiotropic	PHYB=0.0	1		0	WT	phyB mutant shows constitutive shade avoidance phenotype	single_mutation	1	easy	decreased	1.0	0.991953	1.0	0.991953	-0.0117	0.05	unchanged	0	1	32	5		Flowering_Time	10.3389/fpls.2022.952214
Merged 6 Traits	Arabidopsis thaliana	ODE	PLEIO_002__Flowering_Time	Flowering Time	PHYB	knockout	TRUE	PHYB	pleiotropic	PHYB=0.0	1		0	WT	phyB mutant shows constitutive shade avoidance phenotype	single_mutation	1	easy	decreased	1.0	0.029412	1.0	0.029412	-5.0875	0.05	decreased	1	1	157	1		Flowering_Time	10.3389/fpls.2022.952214
Merged 6 Traits	Arabidopsis thaliana	RWR	PLEIO_002__Flowering_Time	Flowering Time	PHYB	knockout	TRUE	PHYB	pleiotropic	PHYB=0.0	1		0	WT	phyB mutant shows constitutive shade avoidance phenotype	single_mutation	1	easy	decreased	0.0	-0.001135	0.0	0.998865	-0.0016	1e-05	decreased	1	1	5	1		Flowering_Time	10.3389/fpls.2022.952214
Merged 6 Traits	Arabidopsis thaliana	Algebraic	PLEIO_002__Shoot_Branching	Shoot Branching	PHYB	knockout	TRUE	PHYB	pleiotropic	PHYB=0.0	1		0	WT	phyB mutant shows constitutive shade avoidance phenotype	single_mutation	1	easy	decreased	1.0	9.999901	1.0	9.999901	3.3219	0.05	increased	0	1	32	5		Shoot_Branching	10.3389/fpls.2022.952214
Merged 6 Traits	Arabidopsis thaliana	ODE	PLEIO_002__Shoot_Branching	Shoot Branching	PHYB	knockout	TRUE	PHYB	pleiotropic	PHYB=0.0	1		0	WT	phyB mutant shows constitutive shade avoidance phenotype	single_mutation	1	easy	decreased	1.0	7.713982	1.0	7.713982	2.9475	0.05	increased	0	1	157	1		Shoot_Branching	10.3389/fpls.2022.952214
Merged 6 Traits	Arabidopsis thaliana	RWR	PLEIO_002__Shoot_Branching	Shoot Branching	PHYB	knockout	TRUE	PHYB	pleiotropic	PHYB=0.0	1		0	WT	phyB mutant shows constitutive shade avoidance phenotype	single_mutation	1	easy	decreased	0.0	0.007988	0.0	1.007988	0.0115	1e-05	increased	0	1	5	1		Shoot_Branching	10.3389/fpls.2022.952214
Merged 6 Traits	Arabidopsis thaliana	Algebraic	PLEIO_003__Plant_Height	Plant Height	BRI1	knockout	TRUE	BRI1	pleiotropic	BRI1=0.0	1		0	WT	bri1 brassinosteroid-insensitive mutant has multiple growth defects	single_mutation	1	easy	decreased	1.0	0.973732	1.0	0.973732	-0.0384	0.05	unchanged	0	1	30	1		Plant_Height	10.1104/pp.111.4.671
Merged 6 Traits	Arabidopsis thaliana	ODE	PLEIO_003__Plant_Height	Plant Height	BRI1	knockout	TRUE	BRI1	pleiotropic	BRI1=0.0	1		0	WT	bri1 brassinosteroid-insensitive mutant has multiple growth defects	single_mutation	1	easy	decreased	1.0	0.029811	1.0	0.029811	-5.068	0.05	decreased	1	1	74	1		Plant_Height	10.1104/pp.111.4.671
Merged 6 Traits	Arabidopsis thaliana	RWR	PLEIO_003__Plant_Height	Plant Height	BRI1	knockout	TRUE	BRI1	pleiotropic	BRI1=0.0	1		0	WT	bri1 brassinosteroid-insensitive mutant has multiple growth defects	single_mutation	1	easy	decreased	0.0	-0.004146	0.0	0.995854	-0.006	1e-05	decreased	1	1	2	1		Plant_Height	10.1104/pp.111.4.671
Merged 6 Traits	Arabidopsis thaliana	Algebraic	PLEIO_003__Hypocotyl_Length	Hypocotyl Length	BRI1	knockout	TRUE	BRI1	pleiotropic	BRI1=0.0	1		0	WT	bri1 brassinosteroid-insensitive mutant has multiple growth defects	single_mutation	1	easy	decreased	1.0	9.999797	1.0	9.999797	3.3219	0.05	increased	0	1	30	1		Hypocotyl_Length	10.1104/pp.111.4.671
Merged 6 Traits	Arabidopsis thaliana	ODE	PLEIO_003__Hypocotyl_Length	Hypocotyl Length	BRI1	knockout	TRUE	BRI1	pleiotropic	BRI1=0.0	1		0	WT	bri1 brassinosteroid-insensitive mutant has multiple growth defects	single_mutation	1	easy	decreased	1.0	2.999178	1.0	2.999178	1.5846	0.05	increased	0	1	74	1		Hypocotyl_Length	10.1104/pp.111.4.671
Merged 6 Traits	Arabidopsis thaliana	RWR	PLEIO_003__Hypocotyl_Length	Hypocotyl Length	BRI1	knockout	TRUE	BRI1	pleiotropic	BRI1=0.0	1		0	WT	bri1 brassinosteroid-insensitive mutant has multiple growth defects	single_mutation	1	easy	decreased	0.0	0.001133	0.0	1.001133	0.0016	1e-05	increased	0	1	2	1		Hypocotyl_Length	10.1104/pp.111.4.671
Merged 6 Traits	Arabidopsis thaliana	Algebraic	PLEIO_003__Seed_Size	Seed Size	BRI1	knockout	TRUE	BRI1	pleiotropic	BRI1=0.0	1		0	WT	bri1 brassinosteroid-insensitive mutant has multiple growth defects	single_mutation	1	easy	decreased	1.0	9.999797	1.0	9.999797	3.3219	0.05	increased	0	1	30	1		Seed_Size	10.1104/pp.111.4.671
Merged 6 Traits	Arabidopsis thaliana	ODE	PLEIO_003__Seed_Size	Seed Size	BRI1	knockout	TRUE	BRI1	pleiotropic	BRI1=0.0	1		0	WT	bri1 brassinosteroid-insensitive mutant has multiple growth defects	single_mutation	1	easy	decreased	1.0	2.999178	1.0	2.999178	1.5846	0.05	increased	0	1	74	1		Seed_Size	10.1104/pp.111.4.671
Merged 6 Traits	Arabidopsis thaliana	RWR	PLEIO_003__Seed_Size	Seed Size	BRI1	knockout	TRUE	BRI1	pleiotropic	BRI1=0.0	1		0	WT	bri1 brassinosteroid-insensitive mutant has multiple growth defects	single_mutation	1	easy	decreased	0.0	0.001923	0.0	1.001923	0.0028	1e-05	increased	0	1	2	1		Seed_Size	10.1104/pp.111.4.671
Merged 6 Traits	Arabidopsis thaliana	Algebraic	PLEIO_004__Plant_Height	Plant Height	DET2	knockout	TRUE	DET2	pleiotropic	DET2=0.0	1		0	WT	det2 brassinosteroid biosynthesis mutant	single_mutation	1	easy	decreased	1.0	1.0	1.0	1.0	0.0	0.05	unchanged	0	1	30	1		Plant_Height	10.1104/pp.113.217703
Merged 6 Traits	Arabidopsis thaliana	ODE	PLEIO_004__Plant_Height	Plant Height	DET2	knockout	TRUE	DET2	pleiotropic	DET2=0.0	1		0	WT	det2 brassinosteroid biosynthesis mutant	single_mutation	1	easy	decreased	1.0	1.0	1.0	1.0	0.0	0.05	unchanged	0	1	74	NA		Plant_Height	10.1104/pp.113.217703
Merged 6 Traits	Arabidopsis thaliana	RWR	PLEIO_004__Plant_Height	Plant Height	DET2	knockout	TRUE	DET2	pleiotropic	DET2=0.0	1		0	WT	det2 brassinosteroid biosynthesis mutant	single_mutation	1	easy	decreased	0.0	0.0	0.0	1.0	0.0	1e-05	unchanged	0	1	2	NA		Plant_Height	10.1104/pp.113.217703
Merged 6 Traits	Arabidopsis thaliana	Algebraic	PLEIO_004__Hypocotyl_Length	Hypocotyl Length	DET2	knockout	TRUE	DET2	pleiotropic	DET2=0.0	1		0	WT	det2 brassinosteroid biosynthesis mutant	single_mutation	1	easy	decreased	1.0	9.999797	1.0	9.999797	3.3219	0.05	increased	0	1	30	1		Hypocotyl_Length	10.1104/pp.113.217703
Merged 6 Traits	Arabidopsis thaliana	ODE	PLEIO_004__Hypocotyl_Length	Hypocotyl Length	DET2	knockout	TRUE	DET2	pleiotropic	DET2=0.0	1		0	WT	det2 brassinosteroid biosynthesis mutant	single_mutation	1	easy	decreased	1.0	2.999178	1.0	2.999178	1.5846	0.05	increased	0	1	74	1		Hypocotyl_Length	10.1104/pp.113.217703
Merged 6 Traits	Arabidopsis thaliana	RWR	PLEIO_004__Hypocotyl_Length	Hypocotyl Length	DET2	knockout	TRUE	DET2	pleiotropic	DET2=0.0	1		0	WT	det2 brassinosteroid biosynthesis mutant	single_mutation	1	easy	decreased	0.0	0.001133	0.0	1.001133	0.0016	1e-05	increased	0	1	2	1		Hypocotyl_Length	10.1104/pp.113.217703
Merged 6 Traits	Arabidopsis thaliana	Algebraic	PLEIO_004__Seed_Size	Seed Size	DET2	knockout	TRUE	DET2	pleiotropic	DET2=0.0	1		0	WT	det2 brassinosteroid biosynthesis mutant	single_mutation	1	easy	decreased	1.0	0.987497	1.0	0.987497	-0.0182	0.05	unchanged	0	1	30	1		Seed_Size	10.1104/pp.113.217703
Merged 6 Traits	Arabidopsis thaliana	ODE	PLEIO_004__Seed_Size	Seed Size	DET2	knockout	TRUE	DET2	pleiotropic	DET2=0.0	1		0	WT	det2 brassinosteroid biosynthesis mutant	single_mutation	1	easy	decreased	1.0	0.029811	1.0	0.029811	-5.068	0.05	decreased	1	1	74	1		Seed_Size	10.1104/pp.113.217703
Merged 6 Traits	Arabidopsis thaliana	RWR	PLEIO_004__Seed_Size	Seed Size	DET2	knockout	TRUE	DET2	pleiotropic	DET2=0.0	1		0	WT	det2 brassinosteroid biosynthesis mutant	single_mutation	1	easy	decreased	0.0	-0.001923	0.0	0.998077	-0.0028	1e-05	decreased	1	1	2	1		Seed_Size	10.1104/pp.113.217703
Merged 6 Traits	Arabidopsis thaliana	Algebraic	PLEIO_005__Flowering_Time	Flowering Time	SPY	knockout	TRUE	SPY	pleiotropic	SPY=0.0	1		0	WT	spy mutant mimics constitutive GA signaling	single_mutation	1	easy	decreased	1.0	0.992112	1.0	0.992112	-0.0114	0.05	unchanged	0	1	11	NA		Flowering_Time	10.1105/tpc.5.8.887
Merged 6 Traits	Arabidopsis thaliana	ODE	PLEIO_005__Flowering_Time	Flowering Time	SPY	knockout	TRUE	SPY	pleiotropic	SPY=0.0	1		0	WT	spy mutant mimics constitutive GA signaling	single_mutation	1	easy	decreased	1.0	0.030246	1.0	0.030246	-5.0471	0.05	decreased	1	1	67	1		Flowering_Time	10.1105/tpc.5.8.887
Merged 6 Traits	Arabidopsis thaliana	RWR	PLEIO_005__Flowering_Time	Flowering Time	SPY	knockout	TRUE	SPY	pleiotropic	SPY=0.0	1		0	WT	spy mutant mimics constitutive GA signaling	single_mutation	1	easy	decreased	0.0	-0.001135	0.0	0.998865	-0.0016	1e-05	decreased	1	1	2	1		Flowering_Time	10.1105/tpc.5.8.887
Merged 6 Traits	Arabidopsis thaliana	Algebraic	PLEIO_005__Hypocotyl_Length	Hypocotyl Length	SPY	knockout	TRUE	SPY	pleiotropic	SPY=0.0	1		0	WT	spy mutant mimics constitutive GA signaling	single_mutation	1	easy	increased	1.0	0.990641	1.0	0.990641	-0.0136	0.05	unchanged	0	1	11	NA		Hypocotyl_Length	10.1105/tpc.5.8.887
Merged 6 Traits	Arabidopsis thaliana	ODE	PLEIO_005__Hypocotyl_Length	Hypocotyl Length	SPY	knockout	TRUE	SPY	pleiotropic	SPY=0.0	1		0	WT	spy mutant mimics constitutive GA signaling	single_mutation	1	easy	increased	1.0	0.030246	1.0	0.030246	-5.0471	0.05	decreased	0	1	67	1		Hypocotyl_Length	10.1105/tpc.5.8.887
Merged 6 Traits	Arabidopsis thaliana	RWR	PLEIO_005__Hypocotyl_Length	Hypocotyl Length	SPY	knockout	TRUE	SPY	pleiotropic	SPY=0.0	1		0	WT	spy mutant mimics constitutive GA signaling	single_mutation	1	easy	increased	0.0	-0.001133	0.0	0.998867	-0.0016	1e-05	decreased	0	1	2	1		Hypocotyl_Length	10.1105/tpc.5.8.887
Merged 6 Traits	Arabidopsis thaliana	Algebraic	PLEIO_005__Plant_Height	Plant Height	SPY	knockout	TRUE	SPY	pleiotropic	SPY=0.0	1		0	WT	spy mutant mimics constitutive GA signaling	single_mutation	1	easy	increased	1.0	1.0	1.0	1.0	0.0	0.05	unchanged	0	1	11	NA		Plant_Height	10.1105/tpc.5.8.887
Merged 6 Traits	Arabidopsis thaliana	ODE	PLEIO_005__Plant_Height	Plant Height	SPY	knockout	TRUE	SPY	pleiotropic	SPY=0.0	1		0	WT	spy mutant mimics constitutive GA signaling	single_mutation	1	easy	increased	1.0	1.0	1.0	1.0	0.0	0.05	unchanged	0	1	67	NA		Plant_Height	10.1105/tpc.5.8.887
Merged 6 Traits	Arabidopsis thaliana	RWR	PLEIO_005__Plant_Height	Plant Height	SPY	knockout	TRUE	SPY	pleiotropic	SPY=0.0	1		0	WT	spy mutant mimics constitutive GA signaling	single_mutation	1	easy	increased	0.0	0.0	0.0	1.0	0.0	1e-05	unchanged	0	1	2	NA		Plant_Height	10.1105/tpc.5.8.887
Merged 6 Traits	Arabidopsis thaliana	Algebraic	PLEIO_006__Plant_Height	Plant Height	Gibberellin	knockout	TRUE	Gibberellin	pleiotropic	Gibberellin=0.0	1		0	WT	ga1 gibberellin biosynthesis mutant is GA-deficient	single_mutation	1	easy	decreased	1.0	0.986778	1.0	0.986778	-0.0192	0.05	unchanged	0	1	56	5		Plant_Height	10.1093/jxb/50.337.1351
Merged 6 Traits	Arabidopsis thaliana	ODE	PLEIO_006__Plant_Height	Plant Height	Gibberellin	knockout	TRUE	Gibberellin	pleiotropic	Gibberellin=0.0	1		0	WT	ga1 gibberellin biosynthesis mutant is GA-deficient	single_mutation	1	easy	decreased	1.0	0.031887	1.0	0.031887	-4.9709	0.05	decreased	1	1	106	1		Plant_Height	10.1093/jxb/50.337.1351
Merged 6 Traits	Arabidopsis thaliana	RWR	PLEIO_006__Plant_Height	Plant Height	Gibberellin	knockout	TRUE	Gibberellin	pleiotropic	Gibberellin=0.0	1		0	WT	ga1 gibberellin biosynthesis mutant is GA-deficient	single_mutation	1	easy	decreased	0.0	-0.000618	0.0	0.999382	-0.0009	1e-05	decreased	1	1	6	1		Plant_Height	10.1093/jxb/50.337.1351
Merged 6 Traits	Arabidopsis thaliana	Algebraic	PLEIO_006__Hypocotyl_Length	Hypocotyl Length	Gibberellin	knockout	TRUE	Gibberellin	pleiotropic	Gibberellin=0.0	1		0	WT	ga1 gibberellin biosynthesis mutant is GA-deficient	single_mutation	1	easy	decreased	1.0	1.004808	1.0	1.004808	0.0069	0.05	unchanged	0	1	56	5		Hypocotyl_Length	10.1093/jxb/50.337.1351
Merged 6 Traits	Arabidopsis thaliana	ODE	PLEIO_006__Hypocotyl_Length	Hypocotyl Length	Gibberellin	knockout	TRUE	Gibberellin	pleiotropic	Gibberellin=0.0	1		0	WT	ga1 gibberellin biosynthesis mutant is GA-deficient	single_mutation	1	easy	decreased	1.0	0.041298	1.0	0.041298	-4.5978	0.05	decreased	1	1	106	1		Hypocotyl_Length	10.1093/jxb/50.337.1351
Merged 6 Traits	Arabidopsis thaliana	RWR	PLEIO_006__Hypocotyl_Length	Hypocotyl Length	Gibberellin	knockout	TRUE	Gibberellin	pleiotropic	Gibberellin=0.0	1		0	WT	ga1 gibberellin biosynthesis mutant is GA-deficient	single_mutation	1	easy	decreased	0.0	-0.000168	0.0	0.999832	-0.0002	1e-05	decreased	1	1	6	1		Hypocotyl_Length	10.1093/jxb/50.337.1351
Merged 6 Traits	Arabidopsis thaliana	Algebraic	PLEIO_007__Hypocotyl_Length	Hypocotyl Length	PIF4	knockout	TRUE	PIF4	pleiotropic	PIF4=0.0	1		0	WT	pif4 mutant shows reduced thermomorphogenesis	single_mutation	1	easy	decreased	1.0	1.004808	1.0	1.004808	0.0069	0.05	unchanged	0	1	51	5		Hypocotyl_Length	10.1016/j.pbi.2021.102111
Merged 6 Traits	Arabidopsis thaliana	ODE	PLEIO_007__Hypocotyl_Length	Hypocotyl Length	PIF4	knockout	TRUE	PIF4	pleiotropic	PIF4=0.0	1		0	WT	pif4 mutant shows reduced thermomorphogenesis	single_mutation	1	easy	decreased	1.0	0.041387	1.0	0.041387	-4.5947	0.05	decreased	1	1	78	1		Hypocotyl_Length	10.1016/j.pbi.2021.102111
Merged 6 Traits	Arabidopsis thaliana	RWR	PLEIO_007__Hypocotyl_Length	Hypocotyl Length	PIF4	knockout	TRUE	PIF4	pleiotropic	PIF4=0.0	1		0	WT	pif4 mutant shows reduced thermomorphogenesis	single_mutation	1	easy	decreased	0.0	-0.001118	0.0	0.998882	-0.0016	1e-05	decreased	1	1	5	1		Hypocotyl_Length	10.1016/j.pbi.2021.102111
Merged 6 Traits	Arabidopsis thaliana	Algebraic	PLEIO_007__Flowering_Time	Flowering Time	PIF4	knockout	TRUE	PIF4	pleiotropic	PIF4=0.0	1		0	WT	pif4 mutant shows reduced thermomorphogenesis	single_mutation	1	easy	increased	1.0	0.991953	1.0	0.991953	-0.0117	0.05	unchanged	0	1	51	5		Flowering_Time	10.1016/j.pbi.2021.102111
Merged 6 Traits	Arabidopsis thaliana	ODE	PLEIO_007__Flowering_Time	Flowering Time	PIF4	knockout	TRUE	PIF4	pleiotropic	PIF4=0.0	1		0	WT	pif4 mutant shows reduced thermomorphogenesis	single_mutation	1	easy	increased	1.0	0.029674	1.0	0.029674	-5.0747	0.05	decreased	0	1	78	1		Flowering_Time	10.1016/j.pbi.2021.102111
Merged 6 Traits	Arabidopsis thaliana	RWR	PLEIO_007__Flowering_Time	Flowering Time	PIF4	knockout	TRUE	PIF4	pleiotropic	PIF4=0.0	1		0	WT	pif4 mutant shows reduced thermomorphogenesis	single_mutation	1	easy	increased	0.0	-0.001135	0.0	0.998865	-0.0016	1e-05	decreased	0	1	5	1		Flowering_Time	10.1016/j.pbi.2021.102111
Merged 6 Traits	Arabidopsis thaliana	Algebraic	PLEIO_008__Hypocotyl_Length	Hypocotyl Length	HY5	knockout	TRUE	HY5	pleiotropic	HY5=0.0	1		0	WT	hy5 mutant shows elongated hypocotyl and increased lateral root initiation	single_mutation	1	easy	increased	1.0	9.996104	1.0	9.996104	3.3214	0.05	increased	1	1	42	5		Hypocotyl_Length	10.1093/plcell/koac358
Merged 6 Traits	Arabidopsis thaliana	ODE	PLEIO_008__Hypocotyl_Length	Hypocotyl Length	HY5	knockout	TRUE	HY5	pleiotropic	HY5=0.0	1		0	WT	hy5 mutant shows elongated hypocotyl and increased lateral root initiation	single_mutation	1	easy	increased	1.0	0.009401	1.0	0.009401	-6.733	0.05	decreased	0	1	186	1		Hypocotyl_Length	10.1093/plcell/koac358
Merged 6 Traits	Arabidopsis thaliana	RWR	PLEIO_008__Hypocotyl_Length	Hypocotyl Length	HY5	knockout	TRUE	HY5	pleiotropic	HY5=0.0	1		0	WT	hy5 mutant shows elongated hypocotyl and increased lateral root initiation	single_mutation	1	easy	increased	0.0	0.000182	0.0	1.000182	0.0003	1e-05	increased	1	1	6	1		Hypocotyl_Length	10.1093/plcell/koac358
Merged 6 Traits	Arabidopsis thaliana	Algebraic	PLEIO_008__Lateral_Root_Density	Lateral Root Density	HY5	knockout	TRUE	HY5	pleiotropic	HY5=0.0	1		0	WT	hy5 mutant shows elongated hypocotyl and increased lateral root initiation	single_mutation	1	easy	increased	1.0	2.142531	1.0	2.142531	1.0993	0.05	increased	1	1	42	5		Lateral_Root_Density	10.1093/plcell/koac358
Merged 6 Traits	Arabidopsis thaliana	ODE	PLEIO_008__Lateral_Root_Density	Lateral Root Density	HY5	knockout	TRUE	HY5	pleiotropic	HY5=0.0	1		0	WT	hy5 mutant shows elongated hypocotyl and increased lateral root initiation	single_mutation	1	easy	increased	1.0	0.003133	1.0	0.003133	-8.3181	0.05	decreased	0	1	186	1		Lateral_Root_Density	10.1093/plcell/koac358
Merged 6 Traits	Arabidopsis thaliana	RWR	PLEIO_008__Lateral_Root_Density	Lateral Root Density	HY5	knockout	TRUE	HY5	pleiotropic	HY5=0.0	1		0	WT	hy5 mutant shows elongated hypocotyl and increased lateral root initiation	single_mutation	1	easy	increased	0.0	-0.000101	0.0	0.999899	-0.0001	1e-05	decreased	0	1	6	1		Lateral_Root_Density	10.1093/plcell/koac358
Merged 6 Traits	Arabidopsis thaliana	Algebraic	PLEIO_009__Shoot_Branching	Shoot Branching	MAX2	knockout	TRUE	MAX2	pleiotropic	MAX2=0.0	1		0	WT	max2 strigolactone signaling mutant shows increased branching and altered root architecture	single_mutation	1	easy	increased	1.0	0.921057	1.0	0.921057	-0.1186	0.05	decreased	0	1	30	1		Shoot_Branching	10.1007/s00425-010-1310-y
Merged 6 Traits	Arabidopsis thaliana	ODE	PLEIO_009__Shoot_Branching	Shoot Branching	MAX2	knockout	TRUE	MAX2	pleiotropic	MAX2=0.0	1		0	WT	max2 strigolactone signaling mutant shows increased branching and altered root architecture	single_mutation	1	easy	increased	1.0	0.029811	1.0	0.029811	-5.068	0.05	decreased	0	1	74	1		Shoot_Branching	10.1007/s00425-010-1310-y
Merged 6 Traits	Arabidopsis thaliana	RWR	PLEIO_009__Shoot_Branching	Shoot Branching	MAX2	knockout	TRUE	MAX2	pleiotropic	MAX2=0.0	1		0	WT	max2 strigolactone signaling mutant shows increased branching and altered root architecture	single_mutation	1	easy	increased	0.0	-0.007944	0.0	0.992056	-0.0115	1e-05	decreased	0	1	2	1		Shoot_Branching	10.1007/s00425-010-1310-y
Merged 6 Traits	Arabidopsis thaliana	Algebraic	PLEIO_009__Lateral_Root_Density	Lateral Root Density	MAX2	knockout	TRUE	MAX2	pleiotropic	MAX2=0.0	1		0	WT	max2 strigolactone signaling mutant shows increased branching and altered root architecture	single_mutation	1	easy	increased	1.0	9.999797	1.0	9.999797	3.3219	0.05	increased	1	1	30	1		Lateral_Root_Density	10.1007/s00425-010-1310-y
Merged 6 Traits	Arabidopsis thaliana	ODE	PLEIO_009__Lateral_Root_Density	Lateral Root Density	MAX2	knockout	TRUE	MAX2	pleiotropic	MAX2=0.0	1		0	WT	max2 strigolactone signaling mutant shows increased branching and altered root architecture	single_mutation	1	easy	increased	1.0	2.999178	1.0	2.999178	1.5846	0.05	increased	1	1	74	1		Lateral_Root_Density	10.1007/s00425-010-1310-y
Merged 6 Traits	Arabidopsis thaliana	RWR	PLEIO_009__Lateral_Root_Density	Lateral Root Density	MAX2	knockout	TRUE	MAX2	pleiotropic	MAX2=0.0	1		0	WT	max2 strigolactone signaling mutant shows increased branching and altered root architecture	single_mutation	1	easy	increased	0.0	0.000729	0.0	1.000729	0.0011	1e-05	increased	1	1	2	1		Lateral_Root_Density	10.1007/s00425-010-1310-y
Merged 6 Traits	Arabidopsis thaliana	Algebraic	PLEIO_010__Plant_Height	Plant Height	AHK2,AHK3	double_knockout	TRUE	AHK2,AHK3	pleiotropic	AHK=0.0	1		0	WT	ahk2 ahk3 cytokinin receptor double mutant	single_mutation	1	easy	decreased	1.0	1.0	1.0	1.0	0.0	0.05	unchanged	0	1	9	NA		Plant_Height	10.1105/tpc.105.035691
Merged 6 Traits	Arabidopsis thaliana	ODE	PLEIO_010__Plant_Height	Plant Height	AHK2,AHK3	double_knockout	TRUE	AHK2,AHK3	pleiotropic	AHK=0.0	1		0	WT	ahk2 ahk3 cytokinin receptor double mutant	single_mutation	1	easy	decreased	1.0	1.0	1.0	1.0	0.0	0.05	unchanged	0	1	67	NA		Plant_Height	10.1105/tpc.105.035691
Merged 6 Traits	Arabidopsis thaliana	RWR	PLEIO_010__Plant_Height	Plant Height	AHK2,AHK3	double_knockout	TRUE	AHK2,AHK3	pleiotropic	AHK=0.0	1		0	WT	ahk2 ahk3 cytokinin receptor double mutant	single_mutation	1	easy	decreased	0.0	0.0	0.0	1.0	0.0	1e-05	unchanged	0	1	2	NA		Plant_Height	10.1105/tpc.105.035691
Merged 6 Traits	Arabidopsis thaliana	Algebraic	PLEIO_010__Lateral_Root_Density	Lateral Root Density	AHK2,AHK3	double_knockout	TRUE	AHK2,AHK3	pleiotropic	AHK=0.0	1		0	WT	ahk2 ahk3 cytokinin receptor double mutant	single_mutation	1	easy	increased	1.0	0.994928	1.0	0.994928	-0.0073	0.05	unchanged	0	1	9	NA		Lateral_Root_Density	10.1105/tpc.105.035691
Merged 6 Traits	Arabidopsis thaliana	ODE	PLEIO_010__Lateral_Root_Density	Lateral Root Density	AHK2,AHK3	double_knockout	TRUE	AHK2,AHK3	pleiotropic	AHK=0.0	1		0	WT	ahk2 ahk3 cytokinin receptor double mutant	single_mutation	1	easy	increased	1.0	0.030246	1.0	0.030246	-5.0471	0.05	decreased	0	1	67	1		Lateral_Root_Density	10.1105/tpc.105.035691
Merged 6 Traits	Arabidopsis thaliana	RWR	PLEIO_010__Lateral_Root_Density	Lateral Root Density	AHK2,AHK3	double_knockout	TRUE	AHK2,AHK3	pleiotropic	AHK=0.0	1		0	WT	ahk2 ahk3 cytokinin receptor double mutant	single_mutation	1	easy	increased	0.0	-0.000729	0.0	0.999271	-0.0011	1e-05	decreased	0	1	2	1		Lateral_Root_Density	10.1105/tpc.105.035691
Merged 6 Traits	Arabidopsis thaliana	Algebraic	PLEIO_011__Plant_Height	Plant Height	DWF4	knockout	TRUE	DWF4	pleiotropic	DWF4=0.0	1		0	WT	dwf4 brassinosteroid biosynthesis mutant	single_mutation	1	easy	decreased	1.0	0.97391	1.0	0.97391	-0.0381	0.05	unchanged	0	1	14	NA		Plant_Height	10.1104/pp.113.217703
Merged 6 Traits	Arabidopsis thaliana	ODE	PLEIO_011__Plant_Height	Plant Height	DWF4	knockout	TRUE	DWF4	pleiotropic	DWF4=0.0	1		0	WT	dwf4 brassinosteroid biosynthesis mutant	single_mutation	1	easy	decreased	1.0	0.030246	1.0	0.030246	-5.0471	0.05	decreased	1	1	67	1		Plant_Height	10.1104/pp.113.217703
Merged 6 Traits	Arabidopsis thaliana	RWR	PLEIO_011__Plant_Height	Plant Height	DWF4	knockout	TRUE	DWF4	pleiotropic	DWF4=0.0	1		0	WT	dwf4 brassinosteroid biosynthesis mutant	single_mutation	1	easy	decreased	0.0	-0.004146	0.0	0.995854	-0.006	1e-05	decreased	1	1	2	1		Plant_Height	10.1104/pp.113.217703
Merged 6 Traits	Arabidopsis thaliana	Algebraic	PLEIO_011__Seed_Size	Seed Size	DWF4	knockout	TRUE	DWF4	pleiotropic	DWF4=0.0	1		0	WT	dwf4 brassinosteroid biosynthesis mutant	single_mutation	1	easy	decreased	1.0	1.0	1.0	1.0	0.0	0.05	unchanged	0	1	14	NA		Seed_Size	10.1104/pp.113.217703
Merged 6 Traits	Arabidopsis thaliana	ODE	PLEIO_011__Seed_Size	Seed Size	DWF4	knockout	TRUE	DWF4	pleiotropic	DWF4=0.0	1		0	WT	dwf4 brassinosteroid biosynthesis mutant	single_mutation	1	easy	decreased	1.0	1.0	1.0	1.0	0.0	0.05	unchanged	0	1	67	NA		Seed_Size	10.1104/pp.113.217703
Merged 6 Traits	Arabidopsis thaliana	RWR	PLEIO_011__Seed_Size	Seed Size	DWF4	knockout	TRUE	DWF4	pleiotropic	DWF4=0.0	1		0	WT	dwf4 brassinosteroid biosynthesis mutant	single_mutation	1	easy	decreased	0.0	0.0	0.0	1.0	0.0	1e-05	unchanged	0	1	2	NA		Seed_Size	10.1104/pp.113.217703
Merged 6 Traits	Arabidopsis thaliana	Algebraic	PLEIO_012__Lateral_Root_Density	Lateral Root Density	EIN2	knockout	TRUE	EIN2	pleiotropic	EIN2=0.0	1		0	WT	ein2 ethylene insensitive mutant affects root development and flowering	single_mutation	1	easy	increased	1.0	9.999797	1.0	9.999797	3.3219	0.05	increased	1	1	30	NA		Lateral_Root_Density	10.1093/jxb/erm338
Merged 6 Traits	Arabidopsis thaliana	ODE	PLEIO_012__Lateral_Root_Density	Lateral Root Density	EIN2	knockout	TRUE	EIN2	pleiotropic	EIN2=0.0	1		0	WT	ein2 ethylene insensitive mutant affects root development and flowering	single_mutation	1	easy	increased	1.0	2.999178	1.0	2.999178	1.5846	0.05	increased	1	1	74	1		Lateral_Root_Density	10.1093/jxb/erm338
Merged 6 Traits	Arabidopsis thaliana	RWR	PLEIO_012__Lateral_Root_Density	Lateral Root Density	EIN2	knockout	TRUE	EIN2	pleiotropic	EIN2=0.0	1		0	WT	ein2 ethylene insensitive mutant affects root development and flowering	single_mutation	1	easy	increased	0.0	0.000729	0.0	1.000729	0.0011	1e-05	increased	1	1	2	1		Lateral_Root_Density	10.1093/jxb/erm338
Merged 6 Traits	Arabidopsis thaliana	Algebraic	PLEIO_012__Flowering_Time	Flowering Time	EIN2	knockout	TRUE	EIN2	pleiotropic	EIN2=0.0	1		0	WT	ein2 ethylene insensitive mutant affects root development and flowering	single_mutation	1	easy	increased	1.0	1.0	1.0	1.0	0.0	0.05	unchanged	0	1	30	NA		Flowering_Time	10.1093/jxb/erm338
Merged 6 Traits	Arabidopsis thaliana	ODE	PLEIO_012__Flowering_Time	Flowering Time	EIN2	knockout	TRUE	EIN2	pleiotropic	EIN2=0.0	1		0	WT	ein2 ethylene insensitive mutant affects root development and flowering	single_mutation	1	easy	increased	1.0	1.0	1.0	1.0	0.0	0.05	unchanged	0	1	74	NA		Flowering_Time	10.1093/jxb/erm338
Merged 6 Traits	Arabidopsis thaliana	RWR	PLEIO_012__Flowering_Time	Flowering Time	EIN2	knockout	TRUE	EIN2	pleiotropic	EIN2=0.0	1		0	WT	ein2 ethylene insensitive mutant affects root development and flowering	single_mutation	1	easy	increased	0.0	0.0	0.0	1.0	0.0	1e-05	unchanged	0	1	2	NA		Flowering_Time	10.1093/jxb/erm338
Merged 6 Traits	Arabidopsis thaliana	Algebraic	PLEIO_013__Plant_Height	Plant Height	TAA1,TAR2	double_knockout	TRUE	TAA1,TAR2	pleiotropic	TAA1=0.0,ATTAR2=0.0	2		0	WT	taa1 tar2 auxin biosynthesis double mutant	double_mutation	2	medium	decreased	1.0	1.0	1.0	1.0	0.0	0.05	unchanged	0	1	30	NA		Plant_Height	10.1073/pnas.1108434108
Merged 6 Traits	Arabidopsis thaliana	ODE	PLEIO_013__Plant_Height	Plant Height	TAA1,TAR2	double_knockout	TRUE	TAA1,TAR2	pleiotropic	TAA1=0.0,ATTAR2=0.0	2		0	WT	taa1 tar2 auxin biosynthesis double mutant	double_mutation	2	medium	decreased	1.0	1.0	1.0	1.0	0.0	0.05	unchanged	0	1	74	NA		Plant_Height	10.1073/pnas.1108434108
Merged 6 Traits	Arabidopsis thaliana	RWR	PLEIO_013__Plant_Height	Plant Height	TAA1,TAR2	double_knockout	TRUE	TAA1,TAR2	pleiotropic	TAA1=0.0,ATTAR2=0.0	2		0	WT	taa1 tar2 auxin biosynthesis double mutant	double_mutation	2	medium	decreased	0.0	0.0	0.0	1.0	0.0	1e-05	unchanged	0	1	2	NA		Plant_Height	10.1073/pnas.1108434108
Merged 6 Traits	Arabidopsis thaliana	Algebraic	PLEIO_013__Lateral_Root_Density	Lateral Root Density	TAA1,TAR2	double_knockout	TRUE	TAA1,TAR2	pleiotropic	TAA1=0.0,ATTAR2=0.0	2		0	WT	taa1 tar2 auxin biosynthesis double mutant	double_mutation	2	medium	decreased	1.0	0.994715	1.0	0.994715	-0.0076	0.05	unchanged	0	1	30	NA		Lateral_Root_Density	10.1073/pnas.1108434108
Merged 6 Traits	Arabidopsis thaliana	ODE	PLEIO_013__Lateral_Root_Density	Lateral Root Density	TAA1,TAR2	double_knockout	TRUE	TAA1,TAR2	pleiotropic	TAA1=0.0,ATTAR2=0.0	2		0	WT	taa1 tar2 auxin biosynthesis double mutant	double_mutation	2	medium	decreased	1.0	0.029811	1.0	0.029811	-5.068	0.05	decreased	1	1	74	1		Lateral_Root_Density	10.1073/pnas.1108434108
Merged 6 Traits	Arabidopsis thaliana	RWR	PLEIO_013__Lateral_Root_Density	Lateral Root Density	TAA1,TAR2	double_knockout	TRUE	TAA1,TAR2	pleiotropic	TAA1=0.0,ATTAR2=0.0	2		0	WT	taa1 tar2 auxin biosynthesis double mutant	double_mutation	2	medium	decreased	0.0	-0.000729	0.0	0.999271	-0.0011	1e-05	decreased	1	1	2	1		Lateral_Root_Density	10.1073/pnas.1108434108
Merged 6 Traits	Arabidopsis thaliana	Algebraic	PLEIO_014__Plant_Height	Plant Height	BZR1	overexpression	TRUE	BZR1	pleiotropic	BZR1=2.0	1		0	WT	BZR1 overexpression enhances BR signaling	single_mutation	1	easy	increased	1.0	1.0	1.0	1.0	0.0	0.05	unchanged	0	1	27	1		Plant_Height	10.1073/pnas.152342599
Merged 6 Traits	Arabidopsis thaliana	ODE	PLEIO_014__Plant_Height	Plant Height	BZR1	overexpression	TRUE	BZR1	pleiotropic	BZR1=2.0	1		0	WT	BZR1 overexpression enhances BR signaling	single_mutation	1	easy	increased	1.0	1.0	1.0	1.0	0.0	0.05	unchanged	0	1	87	NA		Plant_Height	10.1073/pnas.152342599
Merged 6 Traits	Arabidopsis thaliana	RWR	PLEIO_014__Plant_Height	Plant Height	BZR1	overexpression	TRUE	BZR1	pleiotropic	BZR1=2.0	1		0	WT	BZR1 overexpression enhances BR signaling	single_mutation	1	easy	increased	0.0	0.0	0.0	1.0	0.0	1e-05	unchanged	0	1	4	NA		Plant_Height	10.1073/pnas.152342599
Merged 6 Traits	Arabidopsis thaliana	Algebraic	PLEIO_014__Hypocotyl_Length	Hypocotyl Length	BZR1	overexpression	TRUE	BZR1	pleiotropic	BZR1=2.0	1		0	WT	BZR1 overexpression enhances BR signaling	single_mutation	1	easy	increased	1.0	1.000006	1.0	1.000006	0.0	0.05	unchanged	0	1	27	1		Hypocotyl_Length	10.1073/pnas.152342599
Merged 6 Traits	Arabidopsis thaliana	ODE	PLEIO_014__Hypocotyl_Length	Hypocotyl Length	BZR1	overexpression	TRUE	BZR1	pleiotropic	BZR1=2.0	1		0	WT	BZR1 overexpression enhances BR signaling	single_mutation	1	easy	increased	1.0	0.982925	1.0	0.982925	-0.0248	0.05	unchanged	0	1	87	1		Hypocotyl_Length	10.1073/pnas.152342599
Merged 6 Traits	Arabidopsis thaliana	RWR	PLEIO_014__Hypocotyl_Length	Hypocotyl Length	BZR1	overexpression	TRUE	BZR1	pleiotropic	BZR1=2.0	1		0	WT	BZR1 overexpression enhances BR signaling	single_mutation	1	easy	increased	0.0	0.000122	0.0	1.000122	0.0002	1e-05	increased	1	1	4	1		Hypocotyl_Length	10.1073/pnas.152342599
Merged 6 Traits	Arabidopsis thaliana	Algebraic	PLEIO_015__Plant_Height	Plant Height	BIN2	overexpression	TRUE	BIN2	pleiotropic	BIN2=2.0	1		0	WT	BIN2 gain-of-function mimics BR deficiency	single_mutation	1	easy	decreased	1.0	1.000046	1.0	1.000046	0.0001	0.05	unchanged	0	1	24	5		Plant_Height	10.1104/pp.109.138099
Merged 6 Traits	Arabidopsis thaliana	ODE	PLEIO_015__Plant_Height	Plant Height	BIN2	overexpression	TRUE	BIN2	pleiotropic	BIN2=2.0	1		0	WT	BIN2 gain-of-function mimics BR deficiency	single_mutation	1	easy	decreased	1.0	1.018344	1.0	1.018344	0.0262	0.05	unchanged	0	1	67	3		Plant_Height	10.1104/pp.109.138099
Merged 6 Traits	Arabidopsis thaliana	RWR	PLEIO_015__Plant_Height	Plant Height	BIN2	overexpression	TRUE	BIN2	pleiotropic	BIN2=2.0	1		0	WT	BIN2 gain-of-function mimics BR deficiency	single_mutation	1	easy	decreased	0.0	2.3e-05	0.0	1.000023	0.0	1e-05	increased	0	1	5	3		Plant_Height	10.1104/pp.109.138099
Merged 6 Traits	Arabidopsis thaliana	Algebraic	PLEIO_015__Hypocotyl_Length	Hypocotyl Length	BIN2	overexpression	TRUE	BIN2	pleiotropic	BIN2=2.0	1		0	WT	BIN2 gain-of-function mimics BR deficiency	single_mutation	1	easy	decreased	1.0	0.50012	1.0	0.50012	-0.9997	0.05	decreased	1	1	24	5		Hypocotyl_Length	10.1104/pp.109.138099
Merged 6 Traits	Arabidopsis thaliana	ODE	PLEIO_015__Hypocotyl_Length	Hypocotyl Length	BIN2	overexpression	TRUE	BIN2	pleiotropic	BIN2=2.0	1		0	WT	BIN2 gain-of-function mimics BR deficiency	single_mutation	1	easy	decreased	1.0	0.648156	1.0	0.648156	-0.6256	0.05	decreased	1	1	67	1		Hypocotyl_Length	10.1104/pp.109.138099
Merged 6 Traits	Arabidopsis thaliana	RWR	PLEIO_015__Hypocotyl_Length	Hypocotyl Length	BIN2	overexpression	TRUE	BIN2	pleiotropic	BIN2=2.0	1		0	WT	BIN2 gain-of-function mimics BR deficiency	single_mutation	1	easy	decreased	0.0	-0.001118	0.0	0.998882	-0.0016	1e-05	decreased	1	1	5	1		Hypocotyl_Length	10.1104/pp.109.138099
